# Genome-Wide Analysis of *TCP* Family Genes and Their Constitutive Expression Pattern Analysis in the Melon (*Cucumis melo*)

**DOI:** 10.1101/2024.07.30.605410

**Authors:** Md Jahid Hasan Jone, Md Nure Adil Siddique, Manosh Kumar Biswas, Mohammad Rashed Hossain

## Abstract

*TCP* proteins are plant-specific transcription factors that play essential roles in various developmental processes, including leaf morphogenesis and senescence, flowering, lateral branching, hormone crosstalk, and stress responses. However, the specific functions of *TCP* genes in melon remain largely unknown. This study identified and characterized 29 putative *TCP* genes in melon. These genes were classified into two classes: Class-I (13 genes) and Class-II (16 genes). The chromosomal location, gene structure, conserved motifs, structural homology, cis-regulating elements, transcript expression patterns, and potential protein-protein interactions were further analyzed. The results revealed that the putative *CmTCP* genes are distributed across nine of the twelve melon chromosomes and exhibit diverse expression patterns in different tissues and during floral organ development. Phylogenetic analysis suggests that some *CmTCP* genes may have similar functions to their homologs in other plant species, while others may have undergone functional diversification. This study provides a valuable resource for future investigations into the specific roles of individual *CmTCP* genes in melon development and paves the way for elucidating the mechanisms by which *TCP* proteins regulate leaf elongation, floral development, and lateral branching.
