## Supplementary Table 1 for "Genome-Wide Analysis of *TCP* Family Genes and Their Constitutive Expression Pattern Analysis in the Melon (*Cucumis melo*)"

### Sheet: gDNA
Gene ID	Gene Name	Position	Sequence
MELO3C001972	CmTCP-25	P01	AAGAGAAAGAAAGAAAGTAATTTAAGTTAGAGTAGAAGAGAAATGGGTCTCATTTGGATAAGGTGGAAGGAAAATCCTCAAATTGATCCCAACATAGGTGCAGAGAGAAGAAGGAAAAGGGCAACCAAAATTGTTGGGAATGTGACGAAACTCGTCCTCGTCCTATATATATTGGCTCAATAAAAAAGGATGACCGTATATTTCTAATGATATGAGTCATTTTGGTCATATTGGTAAAACCATAAACAAAGTCTCGAAGGAATTTGTCTAAAGCGAATAATATCATACGATTTATGTGAGAATATCTAAAGATTCATTATTCCTAACAAAAATGACAAGTTAATATTGAATTTAACATGCAATGCGAGAACGAGTGTCACTACTTTTTGGTTAATAATA…
MELO3C017168	CmTCP-01	P02	TTTTTTTTAAAAATTTTTGTTCTTCATGCGATCATGGAAGGAGGTGATGAACTTCACCACCATCATCACCATCACCACCAGAATCACCACCACCAACAGCACCACCAACACCGTCCTACTTTCCCATTTCAATTACTTGAAAAGAAAGATGAGGATGCTGCCTCTTGCTCCACTTCTCCTTACCCTTCTCTTGCTATCTCTGCCGACACGGCTACTACGACCCCGACCACGAACAGTTCAGTTGTTGCTGCAGAAACTTCCAAGAAGCCCCCACCAAAGAGAACCTCTACCAAAGACCGTCACACGAAAGTTGACGGTCGGGGTCGTCGTATCCGAATGCCGGCCTTATGTGCTGCTAGGGTATTCCAACTTACTAGAGAATTAGGCCATAAGTCCGAT…
MELO3C012086	CmTCP-19	P03	GCTTAAAGCTTGCCCACTTCTTCCTCTTATCTTGTGTGTGTGTGGATATGAAAAGGAGAAAAGTTTAGAGAGACAGAGAGGTAATGGCAACTCCCATCTGAAAGGAAATTCCATATATATGAGAGAGAGAAGAAAGAGACCCACTATGTGATACAATCCAAGGGTCAGCTACTACAGATTATGTACTACTACTAGCAAATCAAAAAAAAAAAAAAAAGGAAAAAAAAAAAAAAGACAAAAGATTGTGTCTACACATATGATCATGGATGGTGAAAATGGGATCCGAAGACCTAATTTTCCATTACAATTGTTGGAGAAGAAAAAGGAAGAGGAAGAAGAACAACAACAACAACACCCATGTTCCTCCTCCGCAAACAACGGAGGAACAAAAACAACAAC…
MELO3C011835	CmTCP-18	P04	ATGGCTTCTACCTCTTCCTCTGCTTCCACCCACCAACTCGACGCATCGCTCGTCATCGCCACCAGATCAGACACTACTGCCGCCGCCGCCGATCCTTCTCCTCGATCTACCTCTACCACCAACGCTAACAAGCGTTCTACTAAAGATCGTCACACGAAAGTCGAAGGTCGTGGCCGTCGCATCCGTATGCCGGCCACTTGTGCTGCTAGGGTTTTTCAATTGACGCGTGAATTAGGCCATAAATCCGACGGTGAGACTATTGAGTGGCTTCTTCAACAAGCTGAGCCGGCTATAATTGCCGCCACTGGTACTGGTACAATTCCGGCTAATTTCTCCTCCTTGAATATCTCGATTCGTAGTAGTGGATCTACTCTCTCTGCTCCTCCTTCCAAATCCGCT…
MELO3C011754	CmTCP-17	P05	CTTCCTCTTCCTCTTCCTCTTCCTCTTCCTTCTCTCTCTCTCTCTCTCTCTCCCTCTCTCTCCTCTCAGCTTCAGCAATGGCAGCCACTACTACCTCCTCCTTCTAACCCTTCTTCAATCTCACTCCTAATTACTCGACCCCCCCTCCCCTCCCCTCCCCTCCCATCTTCCTTCTTCATGTCTAATTCTGATCATACTAATGGCGTCTCCAATGCCGCCGCCATCGACTCTCACAAGAATCAGTCCTCTTCCAATGGAGCCCTCGCTGTTAAAAAGCCTCCTTCTAAGGATCGTCATAGTAAGGTTGATGGTCGTGGCCGTCGTATCCGTATGCCCATCATCTGCGCTGCTCGTGTCTTCCAGCTGACTCGTGAACTTGGTCATAAGTCCGACGGTCAA…
MELO3C025357	CmTCP-08	P06	ATGTCTGCTTCTGACGCCGTCAACAACAACAATGCCGCCATAATTGAACATTCTCATCAACAACACACACATCGAATACACGGGAATAATCAATCTTCCAACAATGCCGCCACCCCTTTACCCCTCAAAAAACCCCCTTCTAAAGACCGCCACAGTAAGGTCGATGGCCGTGGCCGCCGTATTCGTATGCCCATCGTTTGTGCTGCTCGTGTTTTCCAACTTACCCGCGAATTAGGCCACAAATCCGACGGTCAGACTATCGAATGGCTCCTTCGTCAAGCAGAGCCCTCCATTATCGCCGCCACTGGTACCGGTACCACTCCGGCTAGCTTCTCCACTATCTCCGCTTCACTCCGAACTCCTCCTGCCGCTTCCGTTTCCGACCATAAACCCCTTTTG…
MELO3C025049	CmTCP-16	P07	CCCCATTGTTACACCTTCAATTCTCCTCCTCCTTCTTCTTCAGCATCTCTCCTCTCTTAACCATGTCTGCTTCTGACGGCGTCAACAACAACAATGCCGCCATAATTGACCCTTCTCATCAACAACACATACATCAAATACAGGCCAATCAATCTTCCAACAATGCCACTACCCCCTTACCCGTCAAAAAAACCCCTTATAAAGACCGCCACAGTAAGGTCGATGGCCGTGGCCGCCGTATTCGTATGCCCATCGTTTGTGCCGCTCGTGTTTTCCAACTTACCCGTGAATTAGGCCACAAATCCGACGGTCAGACTATCGAATGGCTCCTTCGTCAAGCAGAGCCCTCCATTATCGCCACCACTGGTACTGGTACCACTCCGGCTAGCTTCTCCACTA…
MELO3C006863	CmTCP-05	P08	AAACAAATCGACATTTCTTAACCCAATTTTTTGCCTTTTCATTTCTCAATTAGTCTATCTAATCATCCACAGTGCTAACTGAGATCAGATTCACTTGGGTCGCACCTGGTCAACCCACTATTCCCTCCTTCTTCTTTGAACGCTTCACTGATTTCATCTGCCTAATTTCTCGATTTTCAGGCCTTTCCTTTCTTGGGTGCCTTTGATTTGATCTCAATTTTTCTGGGTTTTACTTCAATTCTTGATTTGGGTTTTTTTCATGGAGGAAGTTAATCAAAACCATCGTCTTTATGAAAAGGAAGGAAGTTCTAATGGCGGTTACGAAAACCTGACCAATAGCACGGTAGATTCTTCTAATCCTGCTAAGGCTGAAGACGTTTTGTCAGATCGCCACGTGGG…
MELO3C022520	CmTCP-23	P09	ATGGCTGATAATCAGAAGCAAGAACTCGACGACGATGACGACTCTCCACCCACCCATCTCCGTATCAACGACTCCGATTCCTCTCGAATGGACCTTCTTCCCCTTACTCCCAAGCAGGAACATCCCGACTCCAACCTCCCTCACGACCTTCTCACTTTCAACCCGGATATCCCTAAAACCCTCTCATCTCTTCCCCCCAAGAGACCTTCCACCAAGGATCGCCACACCAAGGTCGAGGGCAGAGGCCGCAGAATCCGAATTCCTGCCACCTGTGCCGCCCGTATCTTCCAGTTGACTCGTGAGCTCGGCCACAAGTCCGACGGCGAAACTATCCGCTGGCTTCTCGAGCGGGCCGAGCCCGCCATCATCGCCGCTACTGGTACCGGTACCATTCCCGCC…
MELO3C024459	CmTCP-13	P10	CCCTCTCTCTATTCATTCCTCAGCTGTCAGCTCTCAGCTCTCATCTCAAACCCTAAAATCTTCCTCCGATCAAAACCCTCGAAACTACCTTCTCTTCTCCCCTTTCACTCCTTCCTCAACACAGTTGTTTCAACTATGGGATCGGACATCGTTCTACACAAATTCCCCTCTTCTTCCGACCCCCATTCTCAGCCCCCCACCGCTTCTCACTCTGTCGTCGGCAGTAACTCGTCTCCGGCCACCATCTCGCGCCAATCCCTCCTCCCTCGCAAGTCAAACACCTCCTTATCCTCCTCTTCTTCCAAGGATCGCCACATCAAGGTCAACGGAAGAGGGCGGCGCGTCCGTATGCCCGCCCTCTGTGCTGCCCGCATCTTTCAGTTAACGCGCGAGCTCGGA…
MELO3C014903	CmTCP-06	P11	ATCAACAACAAAGCAGCCCCAAGAAGAAGTGGTACCCAACTTTTTTAAGCTCTCAGAAGAAGTAGAAGAAGCAGAAGAAATCATGGGTGAAAACAAACCAGCTGAAATCAAAGATTTTCAAATAGCAATTGCGGAGAAAGAAGAAGGAAAAAAACAGTTAGCCCCAAAAAGAAGCTCCAACAAAGACCGTCACACCAAAGTTGAAGGCAGAGGCCGAAGAATCCGTATGCCAGCTCTATGTGCTGCTAGGATTTTTCAATTGACCAGAGAATTGGATCATAAATCCGACGGCGAGACCATCCAGTGGTTGCTACAGCAGGCGGAGCCGTCTATAATCGCCGCCACAGGCACCGGGACCATTCCTGCTTCTGCTCTAGCGACGGCAGCTGGTTCTGTTTC…
MELO3C022331	CmTCP-22	P12	GAGAGGAAGAGCTGTAATAAAAAAAAAAAAAAAAGAGAGAGAGAGAGAGAAATAAAGTATCCAACAAGAATTAGAATTGAGTCATAAAAGAGTATAGTATCATCATCAATATTTGATGAAGTAGCCAAGCCAATCCAAATCCAAGCCAAGCCAAAACCAAAGCTTTTCAATCATGGAGGAGGAGAAGAAGAAAGAGGACGGACCCATCTTCTTCATTTTTATCTGTTTCTTATCTCAAAATCTCATCCTCTCCTAAACCCCTTCATTAGTCCACACACAAAGAGGAACCCACTTTTCTTTTTGGGTCCTCCCCATCCCCACACACAGACATGGCAGACCAAAACAACAACAACAACAACAACAACAAGCATCACCCATTACTTCCTTCTCCTGCAACTT…
MELO3C026920	CmTCP-24	P13	ATGGGTTCAAAGAACATGAGAGTAAAAAAGCCTACATCTAACTCTCCAAGAAATGCACCAAAACTCAATTCACCAATTGCCTCAGAGTCTAAGCTCATCCCTTCCAAAGCTCCAAAAGATCGCCATGCCAAGGTTCATGGGCGCGATCGACGTATCCGTCTTCCACCATTGTGTGCTGCTCGTGTGTTTCAGCTAACTCGTGAGCTCGGAAACAAAACAGATGGTCAGACGGTAGAGTGGCTGTTGAAGAAGGCTGAGCCATCCATTATTGCCTTAACTGGTAAAAATATTGCTTCTGCTACCCTAGATTTGCCTGGCTGCAGCAAGCCTTTTGATCCATCTTCATCAAACATTAATTCTACTACTACAAGTTATTTTGAAGAAGAAACTCTTGGTGGA…
MELO3C017230	CmTCP-02	P14	GGCACCTTCTTTCCTTTACCCATCATATATTGTCATTTCTTGTGTTAAAGTTTTGATTCCTTGCAAAGAAGGGAAGTTTCAAGAGTATAATTTACTCTAAAAAAACTCATCTTGTTGTGTGTTTCCTCCATCGGTGCAATATATAAAATCTCCCCCTTCTGATCACCATCTTCTTCTTTGTCTTCTTCTTCTTCCACACAACCAAAGAAAAAGCTCATTAATTTGAAGGCCAACAACTGAAACTAGATCAGTTCAGAAAGAGCTTCAGCTTTGGAGGTTTTGGTAAATTATTTCAAATAATGTAAGTTCATTATTTCCCTTTCAATGCACACACACAATTGAACTATTATTTTTTAAGAATAAGTTCGTTCTTATATTTCTTGAAGCTTTCCCAATAAT…
MELO3C002038	CmTCP-26	P15	AAACAATCTTCTCTATCAATTCTTCCTTTTCCATTTGGCATTACAAAATCCTTCACTTTGCTACAAAAAATATATTCTTTCTCTCTTCTCTGAAATGGGATTGTTGAAATCTTGAAACCCATTTGATTGAAAGAAAAAAGATCATATTTTTGGATCATTCTATAAGCTCTGTTTTGAAGTTAAAAAAAACAATAATATGATCTCAAAGTTAAAGGAAGACGGTGCTCATGATGAAGCAAAGCAAATGGAGGGGAAAAGGAAGAAAGCAAGAACATGTTCAAGACAAGGGCAATTCCTAAGAGGCAATCCAAGAATTTTTAGGGTTTCACCATTTTTTGGAGGTAAAGATAGGCACAGCAAAGTTTGTACAATAAAAGGGTTAAGAGATAGAAGGATTAG…
MELO3C010371	CmTCP-09	P16	TCCCCTTTAAAAAAGAAAAACCAATATGCTGGAACTAGGTTTGAAGCTCCTTGTTCTATCATCAATTTAGAAGAACACAGTTGCTAAAAGCTCAAGAACATAGAAGTGTGTATCAGTGCTTATGCGTAAGTAATTATAATTCTCTCTTTATAGTGATATCTAATCTTCAATCATTTTTAAATTCAATCTTACAAAACCCTCTTTTTCTCTCTTTTCCTCTCGACTTTCAGCTTCTGATTTAGTCAATTTAGTCTTTTTTTCTGCTTTATTACAACAGAAATAGGGCACACTGTTCTAGTTTTTCAACAGATAATTAGTTAAAATAAGCAGTGAAAGATGATAACTTTTAAGAAAACCTTAAAGAATATTTGGGTTTATTTTTTAATTTAATTACCAAAA…
MELO3C007121	CmTCP-12	P17	ACATGAATTTGTTAGTTTCTTTTAATTATTTTTTAAAAAATATTTCTCACGAGTTGTCGTGTTAATTTTAATTTGTCTGCCATTTTTACGACCAGTGATGAATCTTTAAATACTGCTCAAGGGAAGTATCCTAAGCTTAGATCCGTGAATTCTTGCTCTATTTCTCTACTTTTTGCTTTCAGAAATGTTTTTCCGAAGAAAAAAACGAAGAAAGGAGGTGAGATCCAGCCATTTTAGACAGTGTAGAAATGGCTCGAATGTTGAGTTTTTCTCTAAAATGGATATTTTACATATTTGTAAAAGCTTATCTTCTTTTAAAACCCGCTTTAAAGAGGCGGGGTGTCAACTCTCTTTCTTTTCTGTCCTTGTAGGTTTTAAGATGAGGTTGCAGGTTTGAGG…
MELO3C002754	CmTCP-29	P18	TCTCTCTCTTTCCTGACTTGGAATGTGATATATCAACGGAGAGAAAAAGGGCTTTTTATCACTACACAGCCAAAGTACTCTGTGAGTTATCATCATCAATATGTATAGGACAGTAACCCCACCTGCACTCCATTCAACCTCCTCCTTCTTTTAAAGTTTAACTCAGAATCCCCATTTTTTTTTTCTTTTTCTCTCTCTCTTAGAGTAAAAAAAGTATAATGGAATCCACTGTGTTGTAACCATAGGTCAAAAGAGGATGTTGTGTTTGTATAATTAGTCTTTGTTTCAGAAAGGAATGAAAGTGGTATGGAGGTGGTGGATATTCAAGAACAAGCCTGTAGGTTTCCACGAATTGGTAATGGTAGAAATGATTCCAACAAGTTAGGGCAAAAGGGTATT…
MELO3C002636	CmTCP-28	P19	ATGGGTTCTCTTGATGATCACGATAAGAAAAAGGCGAAGATTGGCAGGAGAAATCGTCGACTCTGTTCTAGTGCCGGTGCTGGTGCCGGCAAGGTTTATACTTCAAAAGGACTCCGAGCTAGGCGGCTTCGGCTGTCGGCTCCGACCGCCATTAATTTTACGATCTTCAAGATCGCCTTGGATGTGGCCGACCAACTGAAGCCATCGATTGGCTTCTTCAGAATGCGAAACCCGCCATTGATGCCCTCTCTCGACCTTTACAAACAGAGGACAACGATTGCAGAAAACAGATTTTCAGTTTACCTGTTCCTTCATCTTCTTCTTCTTCGCAGTTCCAGTCTTACCCACTTCAAAATTTCTCCCAAAAGGTTAGAATTTTCTATTTTATTTGTTTTAAAG…
MELO3C019745	CmTCP-21	P20	ATGGGAATCAACACCATCGCCGGTCAGATCTTACACGTCCCCGGCGGCGGCCTTGTCGTCCGATCCACTGCCCGCAAAGACCGCCACAGCAAAGTCTACACCTCCAGAGGCCTCCGCGACCGCCGTGTTCGTTTATCCGCTCATACCGCCATTCAATTCTACGACGTTCAAGACCGATTGGGTTACGACCGCCCTAGCAAAGCTGTGGATTGGCTAATCAAAAAGGCTAAATCCGCCATTGATAAGCTATCCGCCAATCTCCCCCCTTGTAATACTACTGCTCCTTCCTCTGTTCCTGTAGAAACAGAGACAAATGGAATTGATGTTGTTGTAGACCGATCTGAGTGTTGTAAAAATCATGATTTCTTGTTTCAAAGCCAATTTAGTGAGAATTTGATT…
MELO3C025629	CmTCP-11	P21	CCTTCATCTTCTTCTCATTTCTTTTTTATTGCACTTACAAAATGGATTAAATCGACGTGCAGTTGGACGACCGGTGGCAGCAACCACACGCAAACTGATGAACATCGACCGTCGGAAACCGATATGTCGGTGATGGACGCCTGTTTTTGCCTATAACCGAGGATACCCGATCGGATCACCCTTAGTGAATGGGAAGAATATTGAATGGAAGAGCCCTTTTGGAGAGGCTACAGAAATAGAGCTTATAATAATGGTGGGTTTAGTTGTAGTGGGTGTTACGGGAAAGTGAAAAGGAATTCGAATAGGAATCAACAGTCGATTAAAGCTGGAAGAAGGGTATTTCAAGGGATTGAGCCTGGATCCTCAATCGAATCATCGTCGTCGTCATCTTCAACGGCG…
MELO3C014426	CmTCP-04	P22	ATGAAGACCAACACCTACGACGAGATTGTTTTAGTTCAAGACAGCCATATCCTCTATTCCACTGCCAGAAAATACCATTGCAGTAAGGTCTTCACTGCCAAAGGCCCTCTCGACCACGATGTCAAATTGTTAGCTCACACTGCCATCCGATTCTATGATGTGCAAGATCGATTGGGTTACAAATAG
MELO3C016092	CmTCP-10	P23	ACAAAGTATCGCAGCAAATTCAGTAATGATATTGGCAGAGATCTTTAAAATCTTATTTAGGAGCAAAAGAGTAGGCTAAGTTGCAAGTGGCCTCTACTGCTTGCTGCTTGCTTCTGATGCTGCCACCATTAAAGACCTCAATTGGATCTCTAGTTTTTCTTTTATAGCACTTTGATGATGTACTGTTCCATTCATTTTCCGTAGGCATAACACACAGCCTTTTTCTCTCTCTCTCTATCTCTCTATAAAATGTTGATGTAGAAAGAGAATTGCGCAACAACAGCGTCAAAGGAATTGGGGAAGGGGTGGGTTTCTTCTGTTAAAGTCATCTGGGGTTTGCCTAGTCAAGTGGGTATCTATCACAAAAGGAGACATAACTCTCAAAAGCTGTGCTGAGAG…
MELO3C022091	CmTCP-15	P24	GGCAAAAAAAAGCCCAAAGAGGGCTAAAGTTTACCCCCAAAAGTACTAGTGATCATATTACAAACCACACAAAAACATGTTTTCTTCCACCAACAATCTCCACCTTTTCCCTCTTCAACAGTACTTCCCTTCTTCCTCCTCCTCCTCACCCTCTTACCACCACCACCACCTCGTAGCTCCTCTGCCGTCTCCGCCACCACACCACCACCACCCTGAACCGGTTTACATCGGTCCACCGCAAGATCCGGTTCTCTCCGGAGTAGTAGCTCCAATATTTCTACAAGTTCAAGAAGAAGATCGAGATCAAGCAAGAATGAAAAATGAGCAACAAGAAGTAGCTGTTTTGATGTCTCAAAATGGTAACAACAACAACAATAGTAATGGGCAGTGTTTCTCTTC…
MELO3C023772	CmTCP-07	P25	ATGGGATCTTCAAGCTATAATCCCAACCCTTTTCCTTGTTTTCCTTCTTCTAGCTCTTCCACTACTAATTCCTACAATCTCCCTCTCTCCATTCCTTCACTTCTCAACTTTGACCCTTCGTCCAACAACACTTCGACTGTCAACTTCCATCACCAACCCCATCAAGATCCACTCTCATTTCTAGCTCCCTACTTTCCCATTGCCCATTTCTCCACGTTGACACCTCCCGAGACGGCCGTGATCAATTTTGCCGTAGCGGGGAACAACATTCAAGCTCTTGGTGATATGGTTGTCCCGAGCGCTCCTGGAGCAGGGACAACGGGGATGGGGAAGAAGGATCGGCATAGCAAGATTTATACGGCTCAGGGTTTGCGCGATCGGAGAGTGAGATTGTCCATT…
MELO3C005358	CmTCP-14	P26	ATGGATGATCATCAACAACAACAACATCGAGAGAATCAAATCCTCATCAACTCATATGATGATCATGATCTTCATTATTTCCCACATCCTTTTCTCGATGACGACGACCTATTTTTAAGCCACTTTTTATCACAACAACAACAATTCTTCGAACAACGAGATCAGCAACTTGATGAAACGACGAAAAAGATGAAGAAGAAGAAGAAATTATGTGGAAGTAGTAGTAGTAGAATAAATGGGAGCAACTCTACAAAGAGAAGAGGGAAGAAGGATAGACATAGTAAGATCTACACAGCACAAGGCCCAAGAGACCGTAGAATGAGGCTGTCCCTTCAAATTGCAAGGAAATTCTTTGATCTTCAAGACATGCTAGGCTTTGACAAAGCTAGTAAAACTATA…
MELO3C012212	CmTCP-20	P27	ACTCTATCTCTCTCTAGGTATATGAGTTATGTCCACTCTACTCTCCAATATTATTTGAATGTTTTTGTTTGGAAGAGTCCTTTCTTTCTCACTCGTCTCTGTCACTTCCTTTTTCTAAAATTAATTCGATTAGTTGCTTTCAATTCTATCCTGAATCACGTGAGATGTCTCCATTTCTACTACTCCTTCTCCTCTCAATCACAATTTCAAATAATCTCATAATTTCATTACAAAGGTTTCATTTTTCCGTTCTTAACCAAATTAAGAATTTACTACTTTCCATAGATAAATTTTATCGTCAACTTGATCATAGTTCAAATAGTAATAAAGGTATATCCTCCGTTGAATATGGTAGTTTCTCTCATCTTCTTCTTCATCATTTCACTTCTTTTTTTTGTT…
MELO3C017286	CmTCP-03	P28	CATACATCACTTCACTCTAAAGATCCCTACTTTTTCCTCAAAAGAAAAACCCCAAATTCCATCTTCTTCTTTCTCTCTTTCTTTCCCATTTTCTTCACAACTCTCCCTTTCAACAAACCCTCCTTCCATTTCCATTGCTTCAAGGTCCTGTCTTTCTCAACTAACCCTAAATTCTCCCTCAAGTACTTCTTCTAAAAACTTTACCAAATATATACATGCCTTTGATCTTTCTCAACTCCTTTTCTAGCTTGAATTAGGTGATTTCTTTCAAGTCCTATTTGGAGGAAAGCTCTCTCCATTAATTGTCACTCTCAATGGCCTTTAGTGACAAGGAGAGACTATAGTTTTTTTCTAGTTGATGATGTGTTTTTGAGATATTCGGATATACCTATTTTATTG…
MELO3C002076	CmTCP-27	P29	GCCTCCTCTTCGTTTTCTGTCTTTCTTTACAAAACTCAACCATTCTTTTTCTTTTTTGGTTCAAACTTCTCATTTTTCTCTGTCTGTCTCTTTCTAATTCAGCTCCTTCCAGTCTATATACAGTAATCTCCACTGTGCTGTCTTTCTCAAACTCTACTTCTAGCTTGTCCTTCAATTCCCCATTTATTTATTAAAAAAAGTGAATTTATTATACATTATCATTATTATTGTAGTTGGTTTTATTTCACTCTCAACACCTCAAAAATTACTGCAGAAAAGGAGAGAAATTTGAAAAGGATGTGAAGCTTTCTTTTATTCATCTTCAAAGTTTTGCACTTGTCATCAAATTCAAGCCATTCCCATCATCATATCTAGGTCTTTTTGTCCACACAGTTTTTC…

### Sheet: CDS
Gene ID	Gene Name	Position	Sequence
MELO3C001972	CmTCP-25	P01	ATGGAAGGAAATGACCAACTTCACTATCACCAAAACCATCGCTCAAATGCTTCTTTTCCTCTTCAATTGTTAGAGAAGAAAGAATACGATCCTCAACCTCCTCTTGAGATCGTCTCTAAGAAGCCCTCTCCCAAGAGGACTTCTACTAAGGACCGCCACACCAAAGTCGATGGCCGAGGCCGACGCACCCGAATGCCTGCTCTTTGTGCTGCTAGAGTTTTTCAGCTCACTCGTGAGCTTGGCCACAAGTCTGATGGCGAAACGATCGAATGGCTTCTTCAGCAGGCCGAGCCTGCAGTTATTGCCGCTACGGGAACTGGAACGATACCGGCTAACTTCAACTCTCTTAATACGTCGTTAAGAAGATCGGCTACCAGCATTTCTTTACCATCTCAACTA…
MELO3C017168	CmTCP-01	P02	ATGGAAGGAGGTGATGAACTTCACCACCATCATCACCATCACCACCAGAATCACCACCACCAACAGCACCACCAACACCGTCCTACTTTCCCATTTCAATTACTTGAAAAGAAAGATGAGGATGCTGCCTCTTGCTCCACTTCTCCTTACCCTTCTCTTGCTATCTCTGCCGACACGGCTACTACGACCCCGACCACGAACAGTTCAGTTGTTGCTGCAGAAACTTCCAAGAAGCCCCCACCAAAGAGAACCTCTACCAAAGACCGTCACACGAAAGTTGACGGTCGGGGTCGTCGTATCCGAATGCCGGCCTTATGTGCTGCTAGGGTATTCCAACTTACTAGAGAATTAGGCCATAAGTCCGATGGTGAAACCATTGAGTGGCTTCTTCAACAAGCG…
MELO3C012086	CmTCP-19	P03	ATGATCATGGATGGTGAAAATGGGATCCGAAGACCTAATTTTCCATTACAATTGTTGGAGAAGAAAAAGGAAGAGGAAGAAGAACAACAACAACAACACCCATGTTCCTCCTCCGCAAACAACGGAGGAACAAAAACAACAACGACAATAACAACAACTCCAAATTCAAATCTTCAATCTTCTTCTTCGCCTAAGAAGCCACCTCCCAAAAGGGCCACCACCAAAGACCGTCACACGAAAGTCGATGGCCGTGGTCGTCGGATTCGGATGCCTGCCCTTTGTGCTGCTAGGGTTTTTCAACTCACTCGAGAGCTCGGTCACAAGTCCGACGGTGAAACTATTGAGTGGCTTCTACAACAGGCTGAGCCTGCCGTTATCGCTGCGACTGGTACTGGTACT…
MELO3C011835	CmTCP-18	P04	ATGGCTTCTACCTCTTCCTCTGCTTCCACCCACCAACTCGACGCATCGCTCGTCATCGCCACCAGATCAGACACTACTGCCGCCGCCGCCGATCCTTCTCCTCGATCTACCTCTACCACCAACGCTAACAAGCGTTCTACTAAAGATCGTCACACGAAAGTCGAAGGTCGTGGCCGTCGCATCCGTATGCCGGCCACTTGTGCTGCTAGGGTTTTTCAATTGACGCGTGAATTAGGCCATAAATCCGACGGTGAGACTATTGAGTGGCTTCTTCAACAAGCTGAGCCGGCTATAATTGCCGCCACTGGTACTGGTACAATTCCGGCTAATTTCTCCTCCTTGAATATCTCGATTCGTAGTAGTGGATCTACTCTCTCTGCTCCTCCTTCCAAATCCGCT…
MELO3C011754	CmTCP-17	P05	CTTCCTCTTCCTCTTCCTCTTCCTCTTCCTTCTCTCTCTCTCTCTCTCTCTCCCTCTCTCTCCTCTCAGCTTCAGCAATGGCAGCCACTACTACCTCCTCCTTCTAACCCTTCTTCAATCTCACTCCTAATTACTCGACCCCCCCTCCCCTCCCCTCCCCTCCCATCTTCCTTCTTCATGTCTAATTCTGATCATACTAATGGCGTCTCCAATGCCGCCGCCATCGACTCTCACAAGAATCAGTCCTCTTCCAATGGAGCCCTCGCTGTTAAAAAGCCTCCTTCTAAGGATCGTCATAGTAAGGTTGATGGTCGTGGCCGTCGTATCCGTATGCCCATCATCTGCGCTGCTCGTGTCTTCCAGCTGACTCGTGAACTTGGTCATAAGTCCGACGGTCAA…
MELO3C025357	CmTCP-08	P06	ATGTCTGCTTCTGACGCCGTCAACAACAACAATGCCGCCATAATTGAACATTCTCATCAACAACACACACATCGAATACACGGGAATAATCAATCTTCCAACAATGCCGCCACCCCTTTACCCCTCAAAAAACCCCCTTCTAAAGACCGCCACAGTAAGGTCGATGGCCGTGGCCGCCGTATTCGTATGCCCATCGTTTGTGCTGCTCGTGTTTTCCAACTTACCCGCGAATTAGGCCACAAATCCGACGGTCAGACTATCGAATGGCTCCTTCGTCAAGCAGAGCCCTCCATTATCGCCGCCACTGGTACCGGTACCACTCCGGCTAGCTTCTCCACTATCTCCGCTTCACTCCGAACTCCTCCTGCCGCTTCCGTTTCCGACCATAAACCCCTTTTG…
MELO3C025049	CmTCP-16	P07	ATGTCTGCTTCTGACGGCGTCAACAACAACAATGCCGCCATAATTGACCCTTCTCATCAACAACACATACATCAAATACAGGCCAATCAATCTTCCAACAATGCCACTACCCCCTTACCCGTCAAAAAAACCCCTTATAAAGACCGCCACAGTAAGGTCGATGGCCGTGGCCGCCGTATTCGTATGCCCATCGTTTGTGCCGCTCGTGTTTTCCAACTTACCCGTGAATTAGGCCACAAATCCGACGGTCAGACTATCGAATGGCTCCTTCGTCAAGCAGAGCCCTCCATTATCGCCACCACTGGTACTGGTACCACTCCGGCTAGCTTCTCCACTATCTCCGCCTCACTTCGAACCCCTCCTGCCGCTTCCGTTTTCGACCATAAACCCCTTTTGCCT…
MELO3C006863	CmTCP-05	P08	ATGGAGGAAGTTAATCAAAACCATCGTCTTTATGAAAAGGAAGGAAGTTCTAATGGCGGTTACGAAAACCTGACCAATAGCACGGTAGATTCTTCTAATCCTGCTAAGGCTGAAGACGTTTTGTCAGATCGCCACGTGGGGCCGCCGTCGACGGCGGTTCCGAAGAAAGAAAAGGAAGGAATTATGGAGCACGGATTGGATATTATGCCTCCTTTGAGTCTCTCTCAGGTACCGTCGACCACAGTGGCAAAGCAAACAAAACGTCCTTCTAAGGACCGCCACACGAAAGTTGAGGGCCGCGGCCGGAGGATTCGGATGCCGGCGGCCTGTGCCGCCCGTATCTTTCAGCTGACTAGAGAACTAGATCATAAATCCGACGGCGAGACAATCCGGTGGTTA…
MELO3C022520	CmTCP-23	P09	ATGGCTGATAATCAGAAGCAAGAACTCGACGACGATGACGACTCTCCACCCACCCATCTCCGTATCAACGACTCCGATTCCTCTCGAATGGACCTTCTTCCCCTTACTCCCAAGCAGGAACATCCCGACTCCAACCTCCCTCACGACCTTCTCACTTTCAACCCGGATATCCCTAAAACCCTCTCATCTCTTCCCCCCAAGAGACCTTCCACCAAGGATCGCCACACCAAGGTCGAGGGCAGAGGCCGCAGAATCCGAATTCCTGCCACCTGTGCCGCCCGTATCTTCCAGTTGACTCGTGAGCTCGGCCACAAGTCCGACGGCGAAACTATCCGCTGGCTTCTCGAGCGGGCCGAGCCCGCCATCATCGCCGCTACTGGTACCGGTACCATTCCCGCC…
MELO3C024459	CmTCP-13	P10	CCCTCTCTCTATTCATTCCTCAGCTGTCAGCTCTCAGCTCTCATCTCAAACCCTAAAATCTTCCTCCGATCAAAACCCTCGAAACTACCTTCTCTTCTCCCCTTTCACTCCTTCCTCAACACAGTTGTTTCAACTATGGGATCGGACATCGTTCTACACAAATTCCCCTCTTCTTCCGACCCCCATTCTCAGCCCCCCACCGCTTCTCACTCTGTCGTCGGCAGTAACTCGTCTCCGGCCACCATCTCGCGCCAATCCCTCCTCCCTCGCAAGTCAAACACCTCCTTATCCTCCTCTTCTTCCAAGGATCGCCACATCAAGGTCAACGGAAGAGGGCGGCGCGTCCGTATGCCCGCCCTCTGTGCTGCCCGCATCTTTCAGTTAACGCGCGAGCTCGGA…
MELO3C014903	CmTCP-06	P11	ATGGGTGAAAACAAACCAGCTGAAATCAAAGATTTTCAAATAGCAATTGCGGAGAAAGAAGAAGGAAAAAAACAGTTAGCCCCAAAAAGAAGCTCCAACAAAGACCGTCACACCAAAGTTGAAGGCAGAGGCCGAAGAATCCGTATGCCAGCTCTATGTGCTGCTAGGATTTTTCAATTGACCAGAGAATTGGATCATAAATCCGACGGCGAGACCATCCAGTGGTTGCTACAGCAGGCGGAGCCGTCTATAATCGCCGCCACAGGCACCGGGACCATTCCTGCTTCTGCTCTAGCGACGGCAGCTGGTTCTGTTTCACAACAGGGTGCTTCTTTGTCGGCCGGATTGCATCAAAAGTTGGAGGAATTAGGAGGTGGGGGGTCCAGTAGGGCCAATTGG…
MELO3C022331	CmTCP-22	P12	ATGGCAGACCAAAACAACAACAACAACAACAACAACAAGCATCACCCATTACTTCCTTCTCCTGCAACTTCTTCATCTCCATTAACAACACCTCCATTACCTACACCTTCTTCAGATATCAAAGACTTCACTCTCATTATTTCAAACAAAGATCAAAACAACAGCAACAGCAACAGCAACAACAACAACAAACAATTGGCTCCTAAACGTACCTCTAATAAAGACCGTCATAAAAAAGTCGATGGCCGTGGTCGTAGAATCCGTATGCCTGCTCTTTGTGCTGCTCGTGTCTTTCAATTAACTCGTGAATTGGGTCATAAAACTGATGGGGAGACCATTCAATGGCTTCTTCAACAAGCTGAGCCTTCTATTATTGCTGCCACTGGCTCCGGTACTATC…
MELO3C026920	CmTCP-24	P13	ATGGGTTCAAAGAACATGAGAGTAAAAAAGCCTACATCTAACTCTCCAAGAAATGCACCAAAACTCAATTCACCAATTGCCTCAGAGTCTAAGCTCATCCCTTCCAAAGCTCCAAAAGATCGCCATGCCAAGGTTCATGGGCGCGATCGACGTATCCGTCTTCCACCATTGTGTGCTGCTCGTGTGTTTCAGCTAACTCGTGAGCTCGGAAACAAAACAGATGGTCAGACGGTAGAGTGGCTGTTGAAGAAGGCTGAGCCATCCATTATTGCCTTAACTGGTAAAAATATTGCTTCTGCTACCCTAGATTTGCCTGGCTGCAGCAAGCCTTTTGATCCATCTTCATCAAACATTAATTCTACTACTACAAGTTATTTTGAAGAAGAAACTCTTGGTGGA…
MELO3C017230	CmTCP-02	P14	ATGATATATGAAAATTATAAGGATATGTTGAGGAATAGTAATTCAAAAGATCAAAAGGGGAGTGAAGCAAAAGAAGAAGGAATATCAATTAGAAGTAGTAGTAGTAATAACAATGATGGAAAATATAGTTTCCCAAAGGCTCCAACAAGTAGTTCAAGACAATGGTCAGGATTCAGAAATCCAAGAATTGTTAGAGTTTCTCGTTCATTTGGAGGCAAAGATAGGCATAGCAAAGTTTGTACAATTAGAGGTTTGAGAGATAGAAGGATTAGACTTTCAGTTCCAACAGCAATTCAACTCTATGATCTTCAAGACAAGCTCAAACTTGGCCAACCTAGTAAAGTCATCGATTGGCTTCTCGACGTCACGAAACTCGACATTGACAACCTCCCCCCGCTC…
MELO3C002038	CmTCP-26	P15	ATGATCTCAAAGTTAAAGGAAGACGGTGCTCATGATGAAGCAAAGCAAATGGAGGGGAAAAGGAAGAAAGCAAGAACATGTTCAAGACAAGGGCAATTCCTAAGAGGCAATCCAAGAATTTTTAGGGTTTCACCATTTTTTGGAGGTAAAGATAGGCACAGCAAAGTTTGTACAATAAAAGGGTTAAGAGATAGAAGGATTAGGCTTTCAATTCCAACAGCAATTCAACTCTATGATTTGCAAAACAAACTTGGTTTAAGCCAACCCAGCAAAGTCATCGATTGGCTTATTGATGTCACAAGGTTTGAAATTGATAAGCTCCCACCTCTCCATTTTCCAAAAGATTTTGACCCAAATGCTTCAATTCTTCATCATTCTGATATTGGAGGAGATGCTGCT…
MELO3C010371	CmTCP-09	P16	ATGCCTGCAGACAAACATGATGAGAGACATAATATGATTAAAAATTCTAAAGAAGAGAATTCACCACCTCCAAAACTAGCAGCAGGTTCATCAAGCTCATCCGCGACGCCATGGCTTAGGTTGAAGGATCCAAGGATTGTGCGCGTGTCGCGAGCTTTCGGAGGCAAAGATCGACACAGCAAAGTTTGTACCATAAGAGGGCTGCGCGACAGGCGTGTAAGGCTATCAGTTTCCACCGCAATTCAACTCTATGATCTTCAAGACAGGCTGGGGCTTAATCAGCCGAGCAAGGTCGTCGACTGGTTGCTGAACGCCGCCAAGGATGAAATCGATGAACTCCCTCCATTACCAATCCCGTCCGCAAGCCTCGGCCTTCACTACCAATCTATGCTATCACCA…
MELO3C007121	CmTCP-12	P17	ATGGAGGTGGTGGATAATATTCAAGAACAACCGCGTAAGTTTCCAAGGTTAGCAAATGGCAGAAGTAGTGACTCCAACGAGATAGGATTAAAAGGTGCTGAGAACGTTCGTCGGGGGGATGAAAAAGACAAAGAATCAAAAAGGGATGGGGGTATCACGGGAGTTGGCGGTGGAGGTGTTGGAGGAGCTGATGATGAAACTAATCGGCTTCGTGGGTGGCACCACTCCCGGATTATTAGGGTTTCACGAGCTTCCGGCGGGAAGGACAGGCATAGCAAGGTGTGGACTTCAAAGGGATTAAGAGACCGTAGGGTTCGGTTATCGGTAGCGACGGCGATTCAGTTCTACGATCTTCAAGATCGGTTGGGTTTTGAGCAACCAAGCAAGGCCGTCGAGTGG…
MELO3C002754	CmTCP-29	P18	ATGGAGGTGGTGGATATTCAAGAACAAGCCTGTAGGTTTCCACGAATTGGTAATGGTAGAAATGATTCCAACAAGTTAGGGCAAAAGGGTATTGTTCAATACTCCCCAGATGATGAAGAAGACAAGGAATTTTCGAAAAGGGTCGCTGTTGTTACTTCTGCTACTGTTAATCCCACCGGACGATGTGAACCAGGTGGCATCGGTGGAGTTGGTGCTAATCGTCTTCACGGATGGCATCACTCATCTCGTATTATTAGGGTTGCTCGAGCTTCTGGTGGTAAAGATCGGCACAGTAAAGTTTGGACATCGAAAGGGCTCAGAGATCGTCGAGTTCGGCTTTCTGTCGCTACTGCGATTCAGTTCTACGATCTTCAAGATCGGCTTGGTTTCGAACAACCC…
MELO3C002636	CmTCP-28	P19	ATGGGTTCTCTTGATGATCACGATAAGAAAAAGGCGAAGATTGGCAGGAGAAATCGTCGACTCTGTTCTAGTGCCGGTGCTGGTGCCGGCAAGGTTTATACTTCAAAAGGACTCCGAGCTAGGCGGCTTCGGCTGTCGGCTCCGACCGCCATTAATTTTACGATCTTCAAGATCGCCTTGGATGTGGCCGACCAACTGAAGCCATCGATTGGCTTCTTCAGAATGCGAAACCCGCCATTGATGCCCTCTCTCGACCTTTACAAACAGAGGACAACGATTGCAGAAAACAGATTTTCAGTTTACCTGTTCCTTCATCTTCTTCTTCTTCGCAGTTCCAGTCTTACCCACTTCAAAATTTCTCCCAAAAGGGCAACCTCTCTGTTTTCAGTCCAATGA
MELO3C019745	CmTCP-21	P20	ATGGGAATCAACACCATCGCCGGTCAGATCTTACACGTCCCCGGCGGCGGCCTTGTCGTCCGATCCACTGCCCGCAAAGACCGCCACAGCAAAGTCTACACCTCCAGAGGCCTCCGCGACCGCCGTGTTCGTTTATCCGCTCATACCGCCATTCAATTCTACGACGTTCAAGACCGATTGGGTTACGACCGCCCTAGCAAAGCTGTGGATTGGCTAATCAAAAAGGCTAAATCCGCCATTGATAAGCTATCCGCCAATCTCCCCCCTTGTAATACTACTGCTCCTTCCTCTGTTCCTGTAGAAACAGAGACAAATGGAATTGATGTTGTTGTAGACCGATCTGAGTGTTGTAAAAATCATGATTTCTTGTTTCAAAGCCAATTTAGTGAGAATTTGATT…
MELO3C025629	CmTCP-11	P21	ATGGGGGAGTTCAGTAATCAACGCCCGGCGAAATCAGCAAAACCGGGAGTAAGAACCTGTGGTGATGGAGGTGGGAGTGAAATCGTGGAGGTTCAAGGAGGCCGCATTGTTCGTTCGATTGGAAGAAAAGATCGTCACAGTAAAGTTTGCACGGCGAAAGGACCGAGGGATCGTCGTGTTAGACTCTCCGCCCACACTGCCATCGAGTTTTACGACGTGCAGGACCGCCTTGGCTATGACCGGCCTAGTAAGGCCGTCGACTGGCTTATCAAGAAGGCTAAACCCGCCATAGACAAGCTTCGAGAGCTTCCCGGATGGAATCCAAATGTTTTGGATATGAGCACCCAAAAATTGACAAAGCAGGCAGAGAAGAAGAGCGAAAATAAAATTCCAGTTTCT…
MELO3C014426	CmTCP-04	P22	ATGAAGACCAACACCTACGACGAGATTGTTTTAGTTCAAGACAGCCATATCCTCTATTCCACTGCCAGAAAATACCATTGCAGTAAGGTCTTCACTGCCAAAGGCCCTCTCGACCACGATGTCAAATTGTTAGCTCACACTGCCATCCGATTCTATGATGTGCAAGATCGATTGGGTTACAAATAG
MELO3C016092	CmTCP-10	P23	ATGGCAGAACTTTTTGGGAGAGGCAGACGAGGCGGCAGCAGCTTCATCAGCAAGAGCAGAAGCAACAGGTTACAGAGTGGTGGCAGCAGCAGCAATTGCAGAAAGAAGAAGGAGAGAGAGAGGAGAGAGAAGAAGATAGAAGAAGCCATTAGGATTAGGAAAAAGCACTGCCCGTTTAAAGCTGGAAGAAGAAAAGCAAAACAATCCGAGTCTGGATCCTCAACGAAATCGCCCTCATCATCATCAAAACCAGATTCTAATTTCGAGGCATGTAGAAGGAAAAGCAGAGGAAGACGACCAAGATTCTCCACCCCACCACCACCAAGACCACCACCACCACCCTCCTCAGCACCAACCGCATCCTTTCAATTTTTAGATTCACAGTCACAACAACCCCAC…
MELO3C022091	CmTCP-15	P24	ATGTTTTCTTCCACCAACAATCTCCACCTTTTCCCTCTTCAACAGTACTTCCCTTCTTCCTCCTCCTCCTCACCCTCTTACCACCACCACCACCTCGTAGCTCCTCTGCCGTCTCCGCCACCACACCACCACCACCCTGAACCGGTTTACATCGGTCCACCGCAAGATCCGGTTCTCTCCGGAGTAGTAGCTCCAATATTTCTACAAGTTCAAGAAGAAGATCGAGATCAAGCAAGAATGAAAAATGAGCAACAAGAAGTAGCTGTTTTGATGTCTCAAAATGGTAACAACAACAACAATAGTAATGGGCAGTGTTTCTCTTCTTCTACTACTCTCAACAACTTCACAAAAAAAGGAAGTGTTAAAAAAGATAGGCATAGCAAGATTTACACAGCTCAA…
MELO3C023772	CmTCP-07	P25	ATGGGATCTTCAAGCTATAATCCCAACCCTTTTCCTTGTTTTCCTTCTTCTAGCTCTTCCACTACTAATTCCTACAATCTCCCTCTCTCCATTCCTTCACTTCTCAACTTTGACCCTTCGTCCAACAACACTTCGACTGTCAACTTCCATCACCAACCCCATCAAGATCCACTCTCATTTCTAGCTCCCTACTTTCCCATTGCCCATTTCTCCACGTTGACACCTCCCGAGACGGCCGTGATCAATTTTGCCGTAGCGGGGAACAACATTCAAGCTCTTGGTGATATGGTTGTCCCGAGCGCTCCTGGAGCAGGGACAACGGGGATGGGGAAGAAGGATCGGCATAGCAAGATTTATACGGCTCAGGGTTTGCGCGATCGGAGAGTGAGATTGTCCATT…
MELO3C005358	CmTCP-14	P26	ATGGATGATCATCAACAACAACAACATCGAGAGAATCAAATCCTCATCAACTCATATGATGATCATGATCTTCATTATTTCCCACATCCTTTTCTCGATGACGACGACCTATTTTTAAGCCACTTTTTATCACAACAACAACAATTCTTCGAACAACGAGATCAGCAACTTGATGAAACGACGAAAAAGATGAAGAAGAAGAAGAAATTATGTGGAAGTAGTAGTAGTAGAATAAATGGGAGCAACTCTACAAAGAGAAGAGGGAAGAAGGATAGACATAGTAAGATCTACACAGCACAAGGCCCAAGAGACCGTAGAATGAGGCTGTCCCTTCAAATTGCAAGGAAATTCTTTGATCTTCAAGACATGCTAGGCTTTGACAAAGCTAGTAAAACTATA…
MELO3C012212	CmTCP-20	P27	ATGTCTCCATTTCTACTACTCCTTCTCCTCTCAATCACAATTTCAAATAATCTCATAATTTCATTACAAAGGTTTCATTTTTCCGTTCTTAACCAAATTAAGAATTTACTACTTTCCATAGATAAATTTTATCGTCAACTTGATCATAGTTCAAATAGTAATAAAGGTATATCCTCCGTTGAATATGGTAGTTTCTCTCATCTTCTTCTTCATCATTTCACTTCTTTTTTTTGTTCCCCACCTAGAATTGGACTGATCTTTTGCATTAGAGGTTCCCAACTTTGGAAAATGCTTGCTTCTTCTAACACCAATCAGATCTCTTCATTTCCATTTCTGAATCAAAGTACTACTTCAATTGAGAAATCCATCATCCAAATCCATGATGAAAACCATGATGAT…
MELO3C017286	CmTCP-03	P28	ATGTTTGTGTTCAATAGTTGTAGTAACAACAACCATGGTAATGACTACTCTATCTCTTTCCCTGACCATTCATTTCTTCACTTTCCTTCTCCTTTTGATGATGATGGTAATCCTACTAATTCCCTTCTTCTTCAACAACAATCTCAACATGACATTTTTCTTCATCATCATATTCCATTGAATGAACCATCTCCTCCTCCTCCATCAACTTTTGTAAATGCTTTGAGATCATCAGAAACAATCAATAATGATGTTTTTCATCAAGACCTCATCAGTCAAAAGAAAAGATCTTCATCTAAGAGAGATAGACATAGCAAAATCAACACTCTTCATGGACCAAGAGATAGAAGAATGAGGCTCTCGTTGCCTGTGGCTAAAGAGTTTTTTGGTCTACAAGAC…
MELO3C002076	CmTCP-27	P29	ATGTTCTTCTCCACAAATAGTAGTTGTAATACCAAAAATGTCCATGACCCATTTGGTAATTTGCCTCATGATCTTGACCATTCATTCCATCCTCCCATCTCTTCCTTCCCCTTTCCTTCTCCTTTTGAAGTTGATGATGATCATGATCTCAATTTCACTACTAATTCTTCTTCTAATTCTTCTCAAAATTATAATAATAATCCTCCTCCTATTATTTCCACTTGTAGTAGCCCTCCTATTGACAACATGAGCATGATGATGATGAATTCAGACCACAAGATGAAGAAGATGATGAAGAAAGTCCCACAAAGAAAAAGATTATCAAAAAAAGATAGGCATAGCAAAATCACAACAGCTAAAGGGGTAAGAGATAGAAGAATGAGGCTTTCTTTACCGGTG…

### Sheet: Protein
Position	Gene ID	Gene Name	Sequence
1	MELO3C001972	CmTCP-25	MEGNDQLHYHQNHRSNASFPLQLLEKKEYDPQPPLEIVSKKPSPKRTSTKDRHTKVDGRGRRTRMPALCAARVFQLTRELGHKSDGETIEWLLQQAEPAVIAATGTGTIPANFNSLNTSLRRSATSISLPSQLRSSSYYHPGVMGFNSEAMNNMVQITTQLPKEDHQYHLHQSTTTGVVPPTNIPANFWMLSDPNNQLLASGVDPLWRLQSANQDGSLFRSGQSSPSGGLRLSNNILGPAPLTLLPGKPLSLGPTAGAARRGNLNDHDDDDDDDDGHLNIYAAQNPPHGAAPDTGVS
2	MELO3C017168	CmTCP-01	MEGGDELHHHHHHHHQNHHHQQHHQHRPTFPFQLLEKKDEDAASCSTSPYPSLAISADTATTTPTTNSSVVAAETSKKPPPKRTSTKDRHTKVDGRGRRIRMPALCAARVFQLTRELGHKSDGETIEWLLQQAEPAVIAATGTGTIPANFTSLNISLRSSGSSMSVPSQLRSSSYYNPNFSLHQQRRTLFPGFGLSSETSSTAALLNFQSTNIGNSLLQAKPEIRDTPSSLDLSDAAEEISIGRKRRPSTEQELSSSSSQHQMGGYLLQSSTGTIPASHGGAQVPANFWMLTNTNNQVMGGDPIWTFPSVNNSGLYRGTMSSGLHFMNFPAPVALVPGQQFGSSTGGGSNNNNNNNNSSSTEGHLNILAGLNPYRSVSNTGVMEPQGSGSQSHHGGGGD…
3	MELO3C012086	CmTCP-19	MIMDGENGIRRPNFPLQLLEKKKEEEEEQQQQHPCSSSANNGGTKTTTTITTTPNSNLQSSSSPKKPPPKRATTKDRHTKVDGRGRRIRMPALCAARVFQLTRELGHKSDGETIEWLLQQAEPAVIAATGTGTIPANFTSLNISLRSSGSTISAPSHLRTSYFSPTQFAVRTRSDLWDRTNNHNHNLVDDSSTFLNFNSSSYVNVFKQDQGGIDVVETGKKRRSEQSESSSENYMVQTSTGSIPASQSSQLPATFWMVTNPTNQGSDQMWTFPSVGNSSMLRGTGGGGGGGGGFHFMNLPPPMALLPSGQQLGTGIGGGGGPATDSHLGMLAALSAYRTTMPGLSVSESPTRGVGGVTSNNPDQS
4	MELO3C011835	CmTCP-18	MASTSSSASTHQLDASLVIATRSDTTAAAADPSPRSTSTTNANKRSTKDRHTKVEGRGRRIRMPATCAARVFQLTRELGHKSDGETIEWLLQQAEPAIIAATGTGTIPANFSSLNISIRSSGSTLSAPPSKSAPHSFHGAALALAHHPHAYEEGFAHAALLGFHHQQQQQQQHQLNLMTADQIGEGLPSGGGGESTDNYMRKRFREDLFKEDTQSPGESSGGGGSPKAMKSDLQLEKQQQQQPSASSSSGLLRPGAAMWAVATPGPSSGASNTFWMLPVTAGSGGGNVGNSSGGGSGGGGGGGGGGLEAHQMWPFSTSGNTLQAPLHLMPRFNIPGGVEIQAAAAGGGRGGGGQLQLGSMLMQQATGGGGGGGLGVSETNLGMLAALNAAYNSRSGSGF…
5	MELO3C011754	CmTCP-17	MSNSDHTNGVSNAAAIDSHKNQSSSNGALAVKKPPSKDRHSKVDGRGRRIRMPIICAARVFQLTRELGHKSDGQTIEWLLRQAEPSIIAATGTGTTPANFSSVSLSVRGNGGGSASLSSPSSTTSTLSLSRPQALSGPTPFILGKRVRSDDDAKDDGLGVGQAVGSIVGPTGPGGYWAIPARPDYGQVWSFAAAAPSEMVVQQGGISQQASLFAQQQQPIREASAARVGNYLPGHLNLLASLSGGGGSGRREDDPR
6	MELO3C025357	CmTCP-08	MSASDAVNNNNAAIIEHSHQQHTHRIHGNNQSSNNAATPLPLKKPPSKDRHSKVDGRGRRIRMPIVCAARVFQLTRELGHKSDGQTIEWLLRQAEPSIIAATGTGTTPASFSTISASLRTPPAASVSDHKPLLPPAPFILGKRVRTDDDVANKDDTGGAGAGISVGPSIGSIMGPAVAGGYWAIPARSDFGQVWSFAAAAAAAAAPEMVIQPTAVSHQASLFVQQQSMGEASAAKVGNYLPGHLNLLASLSGGPGSSGRRDNDHR
7	MELO3C025049	CmTCP-16	MSASDGVNNNNAAIIDPSHQQHIHQIQANQSSNNATTPLPVKKTPYKDRHSKVDGRGRRIRMPIVCAARVFQLTRELGHKSDGQTIEWLLRQAEPSIIATTGTGTTPASFSTISASLRTPPAASVFDHKPLLPPAPFILGKRVRTDDDEANKDDTGGDGPGISVGPSIGSIMGPAVAGGYWAIPARSDFGQLWSFAAAAAAPEMVIQPTAVSHQASLFVQQQSMGEASAAKVGNYLPGHLNLLASLSGGPGSSGRRDNDHR
8	MELO3C006863	CmTCP-05	MEEVNQNHRLYEKEGSSNGGYENLTNSTVDSSNPAKAEDVLSDRHVGPPSTAVPKKEKEGIMEHGLDIMPPLSLSQVPSTTVAKQTKRPSKDRHTKVEGRGRRIRMPAACAARIFQLTRELDHKSDGETIRWLLEHAEPAIIEATGTGTVPAIAVSVGGTLKIPTTSPARPNGEISEAPRKRRRKGPNSESNDCNDQASVSSGLTPIAPMAAYGAGLVPFWGSAGGVTEPFFMVPGTSNNHQPQLWAVPARPLSNLVSSMNPGLQFGGVVPVLTRAVSNGSSGLESGSSPAMVSPSLIPGTVSAPASTSGSTQMLRDFSLEIYEKKELEFMGRPSPAKSKTPCSKP
9	MELO3C022520	CmTCP-23	MADNQKQELDDDDDSPPTHLRINDSDSSRMDLLPLTPKQEHPDSNLPHDLLTFNPDIPKTLSSLPPKRPSTKDRHTKVEGRGRRIRIPATCAARIFQLTRELGHKSDGETIRWLLERAEPAIIAATGTGTIPAIAMSVNGTLKIPTTTSSSNQDSADPSAVKKRRKRPANSDYVDVNDALSVSISASNVAGSPAVQQAFPPGFVPVWAIPSNAIIPGAVFMVPSVACSSTRPQLFSFSAPAAPVINTTARPISAFPSKPDTSHIQSSPTNQSSSTSSSSASKSQSVMAPISSSSVQRSGKTTTQMLRDFSLEIYDKEELQFMTRSSSKH
10	MELO3C024459	CmTCP-13	MGSDIVLHKFPSSSDPHSQPPTASHSVVGSNSSPATISRQSLLPRKSNTSLSSSSSKDRHIKVNGRGRRVRMPALCAARIFQLTRELGHRSEGETIEWLLRQAEPSIIAATGTGTVPSGPISTVSSAMASSGRSVSCRIQPVTVGGSGQGMFSMPPPSCRLDLCQPVGMEYSAAGNDYRHMPFTALLLQPSTGEETEERQEEEVFRE
11	MELO3C014903	CmTCP-06	MGENKPAEIKDFQIAIAEKEEGKKQLAPKRSSNKDRHTKVEGRGRRIRMPALCAARIFQLTRELDHKSDGETIQWLLQQAEPSIIAATGTGTIPASALATAAGSVSQQGASLSAGLHQKLEELGGGGSSRANWGRPHLAATPTALWPSSVTGFGFQSSTAAAAVAAQSATNLPNETSNYFHKLGFPPFDLTPTNMGPMSFTSILGANTQQLPGLELGLSQDGHIGVINPQALNQIYQQMGQPRVHQHHPQQPPAKDDSQDSA
12	MELO3C022331	CmTCP-22	MADQNNNNNNNNKHHPLLPSPATSSSPLTTPPLPTPSSDIKDFTLIISNKDQNNSNSNSNNNNKQLAPKRTSNKDRHKKVDGRGRRIRMPALCAARVFQLTRELGHKTDGETIQWLLQQAEPSIIAATGSGTIPASALHAAGVSLSDHDSSVSVSASLTPKIEAVPRTNWAMMGANLSRSHMATPGFWPSLGGIGTGFVSENPGSIMPKFGFHGFEFQGMNLGSVNFPGMIGNQHQQIPGLELGLSQDGNNLRGMLNPPSFSQIYHQIGQNRESSAPPLEQDQAPEKDDSQESR
13	MELO3C026920	CmTCP-24	MGSKNMRVKKPTSNSPRNAPKLNSPIASESKLIPSKAPKDRHAKVHGRDRRIRLPPLCAARVFQLTRELGNKTDGQTVEWLLKKAEPSIIALTGKNIASATLDLPGCSKPFDPSSSNINSTTTSYFEEETLGGNNYAFPTVNECIPLPNYEFDLVSDFDMELFAHHIATLQEVAENSEQETEDGDD
14	MELO3C017230	CmTCP-02	MIYENYKDMLRNSNSKDQKGSEAKEEGISIRSSSSNNNDGKYSFPKAPTSSSRQWSGFRNPRIVRVSRSFGGKDRHSKVCTIRGLRDRRIRLSVPTAIQLYDLQDKLKLGQPSKVIDWLLDVTKLDIDNLPPLQIPPGFSPFHQQMLFPQYVDPHHHYYTSSSSSSSSRFCNSQPPPFMLDVKSTDAYQTTMTVEKTKLWDMDLAVLPEKAGSATTAATTTKGKWIDGSNNDSNSTQQVEDYNEQISSQKLLSMAICSSNLPNMMNNNNSTPYNNYNSSHDHHHHRQQPSCLSLSQFGNNNNSNGIFPSQLVEAAQASTSSSSSSSSLFFTPYASYITNPFESHIHFLSSNSHALSNNPFMSSSLHPFATSQNLKPFPPPSFNLKQLFHAADTNNNAGG…
15	MELO3C002038	CmTCP-26	MISKLKEDGAHDEAKQMEGKRKKARTCSRQGQFLRGNPRIFRVSPFFGGKDRHSKVCTIKGLRDRRIRLSIPTAIQLYDLQNKLGLSQPSKVIDWLIDVTRFEIDKLPPLHFPKDFDPNASILHHSDIGGDAALMKAKNEETDQTLLVQTNDINGDSSHFEPPSFPFPFMYQTNSSPFSF
16	MELO3C010371	CmTCP-09	MPADKHDERHNMIKNSKEENSPPPKLAAGSSSSSATPWLRLKDPRIVRVSRAFGGKDRHSKVCTIRGLRDRRVRLSVSTAIQLYDLQDRLGLNQPSKVVDWLLNAAKDEIDELPPLPIPSASLGLHYQSMLSPTTTVVHPHRSEFKIIDKAGVEDETKQKQHKSNSNPSHPNSSFSALLNNVSAPPFGFYWDPNPPSSSSSTTNNNLPFLTSQAGDNNNNNNLHTFNHLNLSLPPSPLSLSTASPFLEFSQLHQNFFINNNNNNNPSFHPNVRPFHFSMATKFLSHQDKNNNNVDPTSKDHGFASHQ
17	MELO3C007121	CmTCP-12	MEVVDNIQEQPRKFPRLANGRSSDSNEIGLKGAENVRRGDEKDKESKRDGGITGVGGGGVGGADDETNRLRGWHHSRIIRVSRASGGKDRHSKVWTSKGLRDRRVRLSVATAIQFYDLQDRLGFEQPSKAVEWLIKAAADAIKELPSLNASFPETPKQLSGEKFSVTDQPGTLDSVEQKQSQLHVSLSKSACSSNSETSKGSGLSLSRSEVRVNRLKARERAKERAQKEKEKEQDSSRITDHNLSSMTRNSSFTELLAGGAASVSTHRDAGVAAERQWQSSTVAMDYFSSGILEPSTSRTHHSSGFSDQMNLGTSLPQSMSSTPLFSSVSTGDSNAEQLHQFSFVHDGNIVPVATTQPGGGNDYSLNFTISSNLPGYYRGTLQSNSSLLPHLQRFSPVD…
18	MELO3C002754	CmTCP-29	MEVVDIQEQACRFPRIGNGRNDSNKLGQKGIVQYSPDDEEDKEFSKRVAVVTSATVNPTGRCEPGGIGGVGANRLHGWHHSSRIIRVARASGGKDRHSKVWTSKGLRDRRVRLSVATAIQFYDLQDRLGFEQPSKAVEWLIEAASDAIAELPSLSGSFPETPRQLSDEKMGSDGADQGFDSPEMELDGDPKKHQQNPRQQLSLTRSACSSNSETSKGSGLSLSRSEILVNRAKARDRARERTAKEKEREQESRDAHCIPNNPSFTELLTGGINNNGANNTTNRTNSASQNNVVEPNLFDKATAMDYLASSGIIAQQPSSSSSSRPGHNQSAGFSGQIFLGNPHQLPVSIPQFNISAAENTQQDRLQHFSFVPDNLNDYNLNFTISAGLAGCNRGTLQSN…
19	MELO3C002636	CmTCP-28	MGSLDDHDKKKAKIGRRNRRLCSSAGAGAGKVYTSKGLRARRLRLSAPTAIKFYDLQDRLGCGRPTEAIDWLLQNAKPAIDALSRPLQTEDNDCRKQIFSLPVPSSSSSSQFQSYPLQNFSQKGNLSVFSPMILNVTTAGFSGTQPPCPSQSNVGAGFPFFPMWE
20	MELO3C019745	CmTCP-21	MGINTIAGQILHVPGGGLVVRSTARKDRHSKVYTSRGLRDRRVRLSAHTAIQFYDVQDRLGYDRPSKAVDWLIKKAKSAIDKLSANLPPCNTTAPSSVPVETETNGIDVVVDRSECCKNHDFLFQSQFSENLIPPPPPPPVESGVGFRSCRNLGLSLQTQNSPHNVHHQTVFYTANSGNSGPGFDDGFEKIVAWNTNVFGSIPIVNQSSTAFPQRGPLQSSLESTVPHYTWNDLSIVSAGKRHPNPIQENPSPSIPRFISNELPHLDVHGRFQNDGDGDDDGNGNGGKASSRSSSYSRR
21	MELO3C025629	CmTCP-11	MGEFSNQRPAKSAKPGVRTCGDGGGSEIVEVQGGRIVRSIGRKDRHSKVCTAKGPRDRRVRLSAHTAIEFYDVQDRLGYDRPSKAVDWLIKKAKPAIDKLRELPGWNPNVLDMSTQKLTKQAEKKSENKIPVSIHPSEESATRISNRRANFVVGDGGISECTMQNLQNISTEDNHNSDNSNFLPPSFDSDSIVDTFKSFLPVTPTAAAETPSSIFEFDTFPPDLLSRTSSRTQDLRLSLQSLHGPTSKLESEQTQQNDNLYFSGTTPLGCFDGWSEQQPSPTMEISRFQRILNWSTVSADHSGGGDGKAGGVDGEFLYNSQPTSSSFPPPSPPLPILQPLFGENQLVSQRGPLQSSYTPSIRAWIDPSIAFMDNQQQLIPPSIYQSSFPGLGFATGGFS…
22	MELO3C014426	CmTCP-04	MKTNTYDEIVLVQDSHILYSTARKYHCSKVFTAKGPLDHDVKLLAHTAIRFYDVQDRLGYK
23	MELO3C016092	CmTCP-10	MAELFGRGRRGGSSFISKSRSNRLQSGGSSSNCRKKKERERREKKIEEAIRIRKKHCPFKAGRRKAKQSESGSSTKSPSSSSKPDSNFEACRRKSRGRRPRFSTPPPPRPPPPPSSAPTASFQFLDSQSQQPHQQQAPKKRSYFQLPPPHPVAAPAASASTFADQSIEYARKMGESHRQTSTSSRLGMRTGGGGGEIVEVQGGHIVRSTGRKDRHSKVCTAKGPRDRRVRLSAHTAIQFYDVQDRLGYDRPSKAVDWLIKKAKAAIDELAELPAWHPSTGNASTQGEEQQSLNDENENLLSVQRDVFNSAGNRRATVLGSDSRVSEFPLQNLQHTQMGEGPNSSTSSFLPPSLDSDSIADTIKSFFPIGTAAAAAETTSSSIQFQNYPQDLLSRTSSQN…
24	MELO3C022091	CmTCP-15	MFSSTNNLHLFPLQQYFPSSSSSSPSYHHHHLVAPLPSPPPHHHHPEPVYIGPPQDPVLSGVVAPIFLQVQEEDRDQARMKNEQQEVAVLMSQNGNNNNNSNGQCFSSSTTLNNFTKKGSVKKDRHSKIYTAQGLRDRRVRLSIDISRKFFDLQDMLGYDKASKTLDWLLTKSRKAIKELTKKFTQYHNNNNNIITSSSSSKFHFDHDFEECEVISNDDDDEEAEKIIMLGKSSSNCKKNLGFHDVLAKESRAKARARARERTKEKMIMNQQFRSPPPPPPQPSMPTPVVQKVAGSDQENNNIIGIMWKPSPMVTSSSSYQKNLVISKGESCNYNNYCNNFYFPASNLTPNWDINIDSTFARTQSGFCSIANMDSLPEFQVCAKPWDSCNNNQHLH
25	MELO3C023772	CmTCP-07	MGSSSYNPNPFPCFPSSSSSTTNSYNLPLSIPSLLNFDPSSNNTSTVNFHHQPHQDPLSFLAPYFPIAHFSTLTPPETAVINFAVAGNNIQALGDMVVPSAPGAGTTGMGKKDRHSKIYTAQGLRDRRVRLSIDIARKFFDLQDMLGYDKASKTLEWLFSKSRKAIKELSRTKNVGFHGGAKKLSLAAASSDVEEEYDDDKGWELKMKSMLRIDEQEKVSKEKVEIFNLVAKESRAKARARARERTMEKKQVDDSKVYGHQKGGAQEVSDHWSKHLNHSTETSNLSMEESSFMNKRKIYAKKFINHDNYTTVKSCRDDENAETSHWKLLDQMKASKRKWKPSIISGSSQRNLLISIDDIPINLPRNLDTNNSAGYRFAK
26	MELO3C005358	CmTCP-14	MDDHQQQQHRENQILINSYDDHDLHYFPHPFLDDDDLFLSHFLSQQQQFFEQRDQQLDETTKKMKKKKKLCGSSSSRINGSNSTKRRGKKDRHSKIYTAQGPRDRRMRLSLQIARKFFDLQDMLGFDKASKTIEWLLLNSNSAIKDLKQAYFFKYSNSGQSSEVVSEINDNNGVVNVAASNHLDQQQDQEDVAFTGGFKDKIKSRTLRTGSREARDRARARARQRTLLKNTLLPNPPITSSISQHFDHLSVLKLP
27	MELO3C012212	CmTCP-20	MIIKSSFWATFCILKNTNYLQTILIKLELLKVAITQTMKQQQQQQPIIPPNTKPKPIIVHQNPRKRSSSEMKKKDRHSKICTSKGPRDRRMRLSLEIARNFFDLQDMLGFDKASKTVEWLFTKSRSAIKEVKEKYLSEVKSKSSCYSSTDLVTNLCKEVLPSGKKRRRRFRIVDKESRYKARVRARERTRAKSIRRGLEVSKSDLEGNPNGVRKLGDVSEENSSNKSKISTHVSLCENEKDLGSEEKNSDSLIMDKRVSKEICSEDIHLLPDSSMDMPSLSLDTMKASSAGLKLLELDEVDGVLIFYGE
28	MELO3C017286	CmTCP-03	MFVFNSCSNNNHGNDYSISFPDHSFLHFPSPFDDDGNPTNSLLLQQQSQHDIFLHHHIPLNEPSPPPPSTFVNALRSSETINNDVFHQDLISQKKRSSSKRDRHSKINTLHGPRDRRMRLSLPVAKEFFGLQDMLGVDKASKTVEWLLFQARHAIKKLSKDQQSFHIDGNGDTRSPSSVSDGEVVSGIIDETPTVVNNNDINRKELEIGRKATTKKEKRSRVGRKMAFHPFTRECREKARARARARAREKQLQIEGTSTTTKLQDVSKISLWMSSTQMENNGNDEQLRTRNEGKIIIDHETTDDCLMIMGRWSPSNSIYCNSLNNNNNGSPQEVNSKHQQT
29	MELO3C002076	CmTCP-27	SPPIDNMSMMMMNSDHKMKKMMKKVPQRKRLSKKDRHSKITTAKGVRDRRMRLSLPVAKQFFGLQDMLGVDKGSKTVECNSSSNYSNSSELDNEAGVIIGDQNLNTKDNNIKINKKKIKKKKIMRAKQLPIRKTMAKELREKARERARARTLEKQKNQLFIRDSACCSYDHQPNFTNINSSSSWSSPFETTGGEESAGTTHQSYNNNNHPITSQFDSQFHQNFSSFDAILPKWSPSDDSTFNFLHQQVYGLVASMLQVNNMGFYSQFSQGN
