## Supplementary Table 2 for "Genome-Wide Analysis of *TCP* Family Genes and Their Constitutive Expression Pattern Analysis in the Melon (*Cucumis melo*)"

### Sheet: Sheet1
Species	Total genes	Size of the genome (Mb)	Number of TCP genes	References
Arabidopsis thaliana	33602	135	24	Shang et al. 2022
Oryza sativa	49066	372	21	Yao et al. 2007
Solanum lycopersicum	34384	799.09	30	Su et al. 2021; Parapunova et al. 2014
Cucumis melo	28299	357.8	29
Cucumis sativas	24317	223.99	27	Wen et al. 2020
