## Supplementary Table 3 for "Genome-Wide Analysis of *TCP* Family Genes and Their Constitutive Expression Pattern Analysis in the Melon (*Cucumis melo*)"

### Sheet: Melon
Gene name	Gene ID	Chr	Loc start	Loc end	Gene name	Gene ID	Chr	Loc start	Loc end	Type of Duplication
CmTCP-01	MELO3C017168.1	2	25419111	25420541	CmTCP-19	MELO3C012086.1	10	2683489	2685269	Whole Genome Duplication or Segmental Duplication
CmTCP-01	MELO3C017168.1	2	25419111	25420541	CmTCP-25	MELO3C001972.1	12	25710988	25713753	Whole Genome Duplication or Segmental Duplication
CmTCP-02	MELO3C017230.1	2	24983902	24986084	CmTCP-26	MELO3C002038.1	12	25334307	25335161	Whole Genome Duplication or Segmental Duplication
CmTCP-03	MELO3C017286.1	2	24576035	24577997	CmTCP-20	MELO3C012212.1	10	1934213	1937023	Whole Genome Duplication or Segmental Duplication
CmTCP-03	MELO3C017286.1	2	24576035	24577997	CmTCP-27	MELO3C002076.1	12	25077880	25079727	Whole Genome Duplication or Segmental Duplication
CmTCP-04	MELO3C014426.1	5	2513719	2513904	CmTCP-21	MELO3C019745.1	11	22032106	22033227	Whole Genome Duplication or Segmental Duplication
CmTCP-05	MELO3C006863.1	6	6767274	6768731	CmTCP-23	MELO3C022520.1	11	31804195	31805184	Whole Genome Duplication or Segmental Duplication
CmTCP-06	MELO3C014903.1	6	20554511	20555522	CmTCP-22	MELO3C022331.1	11	30437155	30440954	Whole Genome Duplication or Segmental Duplication
CmTCP-11	MELO3C025629.1	7	4601921	4604309	CmTCP-10	MELO3C016092.1	7	18723693	18726567	Whole Genome Duplication or Segmental Duplication
CmTCP-12	MELO3C007121.1	8	922389	929076	CmTCP-29	MELO3C002754.1	12	19903500	19909976	Whole Genome Duplication or Segmental Duplication
CmTCP-13	MELO3C024459.1	8	9353286	9354143	CmTCP-24	MELO3C026920.1	11	26425626	26426186	Whole Genome Duplication or Segmental Duplication
CmTCP-14	MELO3C005358.1	9	19614471	19615388	CmTCP-20	MELO3C012212.1	10	1934213	1937023	Whole Genome Duplication or Segmental Duplication
CmTCP-15	MELO3C022091.1	9	1173102	1177531	CmTCP-20	MELO3C012212.1	10	1934213	1937023	Whole Genome Duplication or Segmental Duplication
CmTCP-19	MELO3C012086.1	10	2683489	2685269	CmTCP-25	MELO3C001972.1	12	25710988	25713753	Whole Genome Duplication or Segmental Duplication
CmTCP-20	MELO3C012212.1	10	1934213	1937023	CmTCP-27	MELO3C002076.1	12	25077880	25079727	Whole Genome Duplication or Segmental Duplication

### Sheet: Melon vs Cucumber
SN	Chr No	Gene Name	Gene ID		Chr No	Gene ID
1	chr02	CmTCP-01	MELO3C017168.1	==	chr1	CsaV3_1G002280.1
2	chr02	CmTCP-01	MELO3C017168.1	==	chr1	CsaV3_1G005330.1
3	chr02	CmTCP-01	MELO3C017168.1	==	chr5	CsaV3_5G032590.1
4	chr02	CmTCP-02	MELO3C017230.1	==	chr1	CsaV3_1G002990.1
5	chr02	CmTCP-02	MELO3C017230.1	==	chr1	CsaV3_1G006070.1
6	chr02	CmTCP-02	MELO3C017230.1	==	chr4	CsaV3_4G010350.1
7	chr02	CmTCP-03	MELO3C017286.1	==	chr1	CsaV3_1G003610.1
8	chr02	CmTCP-03	MELO3C017286.1	==	chr1	CsaV3_1G006490.1
9	chr02	CmTCP-03	MELO3C017286.1	==	chr5	CsaV3_5G033950.1
10	chr05	CmTCP-04	MELO3C014426.1	==	chr6	CsaV3_6G015230.1
11	chr06	CmTCP-05	MELO3C006863.1	==	chr3	CsaV3_3G016680.1
12	chr06	CmTCP-05	MELO3C006863.1	==	chr6	CsaV3_6G005960.1
13	chr06	CmTCP-06	MELO3C014903.1	==	chr3	CsaV3_3G026870.1
14	chr06	CmTCP-06	MELO3C014903.1	==	chr6	CsaV3_6G008050.1
15	chr06	CmTCP-07	MELO3C023772.1	==	chr3	CsaV3_3G020440.1
16	chr07	CmTCP-10	MELO3C016092.1	==	chr4	CsaV3_4G008400.1
17	chr07	CmTCP-11	MELO3C025629.1	==	chr4	CsaV3_4G033270.1
18	chr07	CmTCP-11	MELO3C025629.1	==	chr4	CsaV3_4G008400.1
19	chr08	CmTCP-12	MELO3C007121.1	==	chr6	CsaV3_6G051860.1
20	chr08	CmTCP-13	MELO3C024459.1	==	chr6	CsaV3_6G039820.1
21	chr09	CmTCP-14	MELO3C005358.1	==	chr5	CsaV3_5G028970.1
22	chr09	CmTCP-14	MELO3C005358.1	==	chr5	CsaV3_5G033950.1
23	chr09	CmTCP-15	MELO3C022091.1	==	chr5	CsaV3_5G039160.1
24	chr10	CmTCP-17	MELO3C011754.1	==	chr5	CsaV3_5G006010.1
25	chr10	CmTCP-18	MELO3C011835.1	==	chr5	CsaV3_5G029900.1
26	chr10	CmTCP-19	MELO3C012086.1	==	chr1	CsaV3_1G005330.1
27	chr10	CmTCP-19	MELO3C012086.1	==	chr1	CsaV3_1G002280.1
28	chr10	CmTCP-19	MELO3C012086.1	==	chr5	CsaV3_5G032590.1
29	chr10	CmTCP-20	MELO3C012212.1	==	chr1	CsaV3_1G003610.1
30	chr10	CmTCP-20	MELO3C012212.1	==	chr5	CsaV3_5G033950.1
31	chr10	CmTCP-20	MELO3C012212.1	==	chr5	CsaV3_5G028970.1
32	chr10	CmTCP-20	MELO3C012212.1	==	chr5	CsaV3_5G039160.1
33	chr11	CmTCP-21	MELO3C019745.1	==	chr6	CsaV3_6G015230.1
34	chr11	CmTCP-22	MELO3C022331.1	==	chr6	CsaV3_6G008050.1
35	chr11	CmTCP-23	MELO3C022520.1	==	chr3	CsaV3_3G016680.1
36	chr11	CmTCP-23	MELO3C022520.1	==	chr6	CsaV3_6G005960.1
37	chr11	CmTCP-24	MELO3C026920.1	==	chr6	CsaV3_6G014130.1
38	chr11	CmTCP-24	MELO3C026920.1	==	chr6	CsaV3_6G039820.1
39	chr12	CmTCP-25	MELO3C001972.1	==	chr1	CsaV3_1G005330.1
40	chr12	CmTCP-25	MELO3C001972.1	==	chr1	CsaV3_1G002280.1
41	chr12	CmTCP-25	MELO3C001972.1	==	chr5	CsaV3_5G032590.1
42	chr12	CmTCP-26	MELO3C002038.1	==	chr1	CsaV3_1G006070.1
43	chr12	CmTCP-26	MELO3C002038.1	==	chr1	CsaV3_1G002990.1
44	chr12	CmTCP-26	MELO3C002038.1	==	chr4	CsaV3_4G010350.1
45	chr12	CmTCP-27	MELO3C002076.1	==	chr1	CsaV3_1G006490.1
46	chr12	CmTCP-27	MELO3C002076.1	==	chr1	CsaV3_1G003610.1
47	chr12	CmTCP-27	MELO3C002076.1	==	chr5	CsaV3_5G033950.1
48	chr12	CmTCP-28	MELO3C002636.1	==	chr1	CsaV3_1G012680.1
49	chr12	CmTCP-29	MELO3C002754.1	==	chr6	CsaV3_6G051860.1

### Sheet: Melon vs Rice
SN	Chr No	Gene Name	Gene ID		Chr No	Gene ID
1	chr02	CmTCP-01	MELO3C017168.1	==	Chr2	LOC_Os02g51280.1.MSUv7.0
2	chr06	CmTCP-05	MELO3C006863.1	==	Chr8	LOC_Os08g43160.1.MSUv7.0
3	chr06	CmTCP-05	MELO3C006863.1	==	Chr9	LOC_Os09g34950.1.MSUv7.0
4	chr06	CmTCP-06	MELO3C014903.1	==	Chr1	LOC_Os01g69980.1.MSUv7.0
5	chr08	CmTCP-12	MELO3C007121.1	==	Chr12	LOC_Os12g42190.1.MSUv7.0
6	chr08	CmTCP-12	MELO3C007121.1	==	Chr7	LOC_Os07g05720.1.MSUv7.0
7	chr10	CmTCP-19	MELO3C012086.1	==	Chr2	LOC_Os02g51280.1.MSUv7.0
8	chr10	CmTCP-19	MELO3C012086.1	==	Chr6	LOC_Os06g12230.1.MSUv7.0
9	chr10	CmTCP-20	MELO3C012212.1	==	Chr3	LOC_Os03g49880.1.MSUv7.0
10	chr12	CmTCP-26	MELO3C002038.1	==	Chr1	LOC_Os01g55750.1.MSUv7.0
11	chr12	CmTCP-29	MELO3C002754.1	==	Chr12	LOC_Os12g42190.1.MSUv7.0

### Sheet: Melon vs Tomato
SN	Chr No	Gene Name	Gene ID		Chr No	Gene ID
1	chr02	CmTCP-01	MELO3C017168.1	==	3	Solyc03T002908.1.ITAG5.0
2	chr02	CmTCP-01	MELO3C017168.1	==	5	Solyc05T000238.1.ITAG5.0
3	chr02	CmTCP-01	MELO3C017168.1	==	6	Solyc06T001932.1.ITAG5.0
4	chr02	CmTCP-02	MELO3C017230.1	==	2	Solyc02T000952.1.ITAG5.0
5	chr02	CmTCP-02	MELO3C017230.1	==	2	Solyc02T002451.1.ITAG5.0
6	chr02	CmTCP-02	MELO3C017230.1	==	3	Solyc03T002778.1.ITAG5.0
7	chr02	CmTCP-02	MELO3C017230.1	==	6	Solyc06T001882.1.ITAG5.0
8	chr02	CmTCP-03	MELO3C017286.1	==	3	Solyc03T003272.1.ITAG5.0
9	chr02	CmTCP-03	MELO3C017286.1	==	5	Solyc05T000502.1.ITAG5.0
10	chr02	CmTCP-03	MELO3C017286.1	==	6	Solyc06T001857.1.ITAG5.0
11	chr06	CmTCP-05	MELO3C006863.1	==	3	Solyc03T000177.1.ITAG5.0
12	chr06	CmTCP-05	MELO3C006863.1	==	8	Solyc08T002277.1.ITAG5.0
13	chr06	CmTCP-06	MELO3C014903.1	==	2	Solyc02T002952.1.ITAG5.0
14	chr07	CmTCP-10	MELO3C016092.1	==	12	Solyc12T000658.1.ITAG5.0
15	chr07	CmTCP-11	MELO3C025629.1	==	12	Solyc12T000658.1.ITAG5.0
16	chr07	CmTCP-11	MELO3C025629.1	==	7	Solyc07T002455.1.ITAG5.0
17	chr07	CmTCP-11	MELO3C025629.1	==	7	Solyc07T002060.1.ITAG5.0
18	chr08	CmTCP-13	MELO3C024459.1	==	9	Solyc09T000200.1.ITAG5.0
19	chr09	CmTCP-14	MELO3C005358.1	==	5	Solyc05T000502.1.ITAG5.0
20	chr09	CmTCP-15	MELO3C022091.1	==	2	Solyc02T002521.1.ITAG5.0
21	chr10	CmTCP-17	MELO3C011754.1	==	4	Solyc04T000310.1.ITAG5.0
22	chr10	CmTCP-18	MELO3C011835.1	==	1	Solyc01T003586.1.ITAG5.0
23	chr10	CmTCP-19	MELO3C012086.1	==	3	Solyc03T002908.1.ITAG5.0
24	chr10	CmTCP-19	MELO3C012086.1	==	5	Solyc05T000238.1.ITAG5.0
25	chr10	CmTCP-19	MELO3C012086.1	==	6	Solyc06T001932.1.ITAG5.0
26	chr10	CmTCP-20	MELO3C012212.1	==	2	Solyc02T002521.1.ITAG5.0
27	chr10	CmTCP-20	MELO3C012212.1	==	3	Solyc03T003272.1.ITAG5.0
28	chr10	CmTCP-20	MELO3C012212.1	==	4	Solyc04T000111.1.ITAG5.0
29	chr10	CmTCP-20	MELO3C012212.1	==	5	Solyc05T000502.1.ITAG5.0
30	chr10	CmTCP-20	MELO3C012212.1	==	6	Solyc06T001857.1.ITAG5.0
31	chr11	CmTCP-23	MELO3C022520.1	==	1	Solyc01T002777.1.ITAG5.0
32	chr11	CmTCP-24	MELO3C026920.1	==	9	Solyc09T000200.1.ITAG5.0
33	chr12	CmTCP-25	MELO3C001972.1	==	3	Solyc03T002908.1.ITAG5.0
34	chr12	CmTCP-25	MELO3C001972.1	==	6	Solyc06T001932.1.ITAG5.0
35	chr12	CmTCP-26	MELO3C002038.1	==	2	Solyc02T000952.1.ITAG5.0
36	chr12	CmTCP-26	MELO3C002038.1	==	2	Solyc02T002451.1.ITAG5.0
37	chr12	CmTCP-26	MELO3C002038.1	==	3	Solyc03T002778.1.ITAG5.0
38	chr12	CmTCP-26	MELO3C002038.1	==	6	Solyc06T001882.1.ITAG5.0
39	chr12	CmTCP-27	MELO3C002076.1	==	3	Solyc03T003272.1.ITAG5.0
40	chr12	CmTCP-27	MELO3C002076.1	==	4	Solyc04T000111.1.ITAG5.0
41	chr12	CmTCP-27	MELO3C002076.1	==	5	Solyc05T000502.1.ITAG5.0
42	chr12	CmTCP-27	MELO3C002076.1	==	6	Solyc06T001857.1.ITAG5.0
43	chr12	CmTCP-29	MELO3C002754.1	==	8	Solyc08T000674.1.ITAG5.0

### Sheet: Melon vs Arabidopsis
SN	Chr No	Gene Name	Gene ID		Chr No	Gene ID
1	chr02	CmTCP-01	MELO3C017168.1	==	Cla97Chr04	Cla97C04G079370.1
2	chr02	CmTCP-01	MELO3C017168.1	==	Cla97Chr05	Cla97C05G106420.1
3	chr02	CmTCP-01	MELO3C017168.1	==	Cla97Chr06	Cla97C06G125850.1
4	chr02	CmTCP-02	MELO3C017230.1	==	Cla97Chr04	Cla97C04G078570.2
5	chr02	CmTCP-02	MELO3C017230.1	==	Cla97Chr06	Cla97C06G125110.1
6	chr02	CmTCP-03	MELO3C017286.1	==	Cla97Chr04	Cla97C04G078140.1
7	chr02	CmTCP-03	MELO3C017286.1	==	Cla97Chr05	Cla97C05G104950.2
8	chr02	CmTCP-03	MELO3C017286.1	==	Cla97Chr06	Cla97C06G124510.1
9	chr05	CmTCP-04	MELO3C014426.1	==	Cla97Chr02	Cla97C02G043800.1
10	chr05	CmTCP-04	MELO3C014426.1	==	Cla97Chr09	Cla97C09G174040.2
11	chr06	CmTCP-05	MELO3C006863.1	==	Cla97Chr05	Cla97C05G089650.1
12	chr06	CmTCP-05	MELO3C006863.1	==	Cla97Chr06	Cla97C06G109440.1
13	chr06	CmTCP-06	MELO3C014903.1	==	Cla97Chr05	Cla97C05G095220.1
14	chr06	CmTCP-06	MELO3C014903.1	==	Cla97Chr06	Cla97C06G111310.1
15	chr06	CmTCP-07	MELO3C023772.1	==	Cla97Chr05	Cla97C05G093940.1
16	chr07	CmTCP-10	MELO3C016092.1	==	Cla97Chr07	Cla97C07G136640.2
17	chr07	CmTCP-11	MELO3C025629.1	==	Cla97Chr07	Cla97C07G136640.2
18	chr07	CmTCP-11	MELO3C025629.1	==	Cla97Chr11	Cla97C11G223670.2
19	chr08	CmTCP-12	MELO3C007121.1	==	Cla97Chr01	Cla97C01G024700.2
20	chr08	CmTCP-12	MELO3C007121.1	==	Cla97Chr03	Cla97C03G057940.2
21	chr08	CmTCP-13	MELO3C024459.1	==	Cla97Chr04	Cla97C04G075950.1
22	chr09	CmTCP-14	MELO3C005358.1	==	Cla97Chr01	Cla97C01G005990.1
23	chr09	CmTCP-14	MELO3C005358.1	==	Cla97Chr05	Cla97C05G104950.2
24	chr09	CmTCP-15	MELO3C022091.1	==	Cla97Chr11	Cla97C11G212330.2
25	chr10	CmTCP-17	MELO3C011754.1	==	Cla97Chr02	Cla97C02G039860.2
26	chr10	CmTCP-18	MELO3C011835.1	==	Cla97Chr11	Cla97C11G219300.1
27	chr10	CmTCP-19	MELO3C012086.1	==	Cla97Chr04	Cla97C04G079370.1
28	chr10	CmTCP-19	MELO3C012086.1	==	Cla97Chr05	Cla97C05G106420.1
29	chr10	CmTCP-19	MELO3C012086.1	==	Cla97Chr06	Cla97C06G125850.1
30	chr10	CmTCP-20	MELO3C012212.1	==	Cla97Chr01	Cla97C01G005990.1
31	chr10	CmTCP-20	MELO3C012212.1	==	Cla97Chr05	Cla97C05G104950.2
32	chr10	CmTCP-20	MELO3C012212.1	==	Cla97Chr06	Cla97C06G124510.1
33	chr10	CmTCP-20	MELO3C012212.1	==	Cla97Chr11	Cla97C11G212330.2
34	chr11	CmTCP-21	MELO3C019745.1	==	Cla97Chr02	Cla97C02G043800.1
35	chr11	CmTCP-22	MELO3C022331.1	==	Cla97Chr06	Cla97C06G111310.1
36	chr11	CmTCP-23	MELO3C022520.1	==	Cla97Chr05	Cla97C05G089650.1
37	chr11	CmTCP-23	MELO3C022520.1	==	Cla97Chr06	Cla97C06G109440.1
38	chr11	CmTCP-24	MELO3C026920.1	==	Cla97Chr02	Cla97C02G047400.1
39	chr11	CmTCP-24	MELO3C026920.1	==	Cla97Chr04	Cla97C04G075950.1
40	chr12	CmTCP-25	MELO3C001972.1	==	Cla97Chr04	Cla97C04G079370.1
41	chr12	CmTCP-25	MELO3C001972.1	==	Cla97Chr05	Cla97C05G106420.1
42	chr12	CmTCP-25	MELO3C001972.1	==	Cla97Chr06	Cla97C06G125850.1
43	chr12	CmTCP-26	MELO3C002038.1	==	Cla97Chr04	Cla97C04G078570.2
44	chr12	CmTCP-26	MELO3C002038.1	==	Cla97Chr06	Cla97C06G125110.1
45	chr12	CmTCP-27	MELO3C002076.1	==	Cla97Chr04	Cla97C04G078140.1
46	chr12	CmTCP-27	MELO3C002076.1	==	Cla97Chr06	Cla97C06G124510.1
47	chr12	CmTCP-29	MELO3C002754.1	==	Cla97Chr01	Cla97C01G024700.2
48	chr12	CmTCP-29	MELO3C002754.1	==	Cla97Chr03	Cla97C03G057940.2

### Sheet: Combined
SN	Chr No	Gene Name	Gene ID		Chr No	Gene ID	Other Plant
1	chr02	CmTCP-01	MELO3C017168.1	==	chr1	CsaV3_1G002280.1	Cucumber
2	chr02	CmTCP-01	MELO3C017168.1	==	chr1	CsaV3_1G005330.1	Cucumber
3	chr02	CmTCP-01	MELO3C017168.1	==	chr5	CsaV3_5G032590.1	Cucumber
4	chr02	CmTCP-01	MELO3C017168.1	==	Chr2	LOC_Os02g51280.1.MSUv7.0	Rice
5	chr02	CmTCP-01	MELO3C017168.1	==	3	Solyc03T002908.1.ITAG5.0	Tomato
6	chr02	CmTCP-01	MELO3C017168.1	==	5	Solyc05T000238.1.ITAG5.0	Tomato
7	chr02	CmTCP-01	MELO3C017168.1	==	6	Solyc06T001932.1.ITAG5.0	Tomato
8	chr02	CmTCP-01	MELO3C017168.1	==	Cla97Chr04	Cla97C04G079370.1	Arabidopsis
9	chr02	CmTCP-01	MELO3C017168.1	==	Cla97Chr05	Cla97C05G106420.1	Arabidopsis
10	chr02	CmTCP-01	MELO3C017168.1	==	Cla97Chr06	Cla97C06G125850.1	Arabidopsis
11	chr02	CmTCP-02	MELO3C017230.1	==	chr1	CsaV3_1G002990.1	Cucumber
12	chr02	CmTCP-02	MELO3C017230.1	==	chr1	CsaV3_1G006070.1	Cucumber
13	chr02	CmTCP-02	MELO3C017230.1	==	chr4	CsaV3_4G010350.1	Cucumber
14	chr02	CmTCP-02	MELO3C017230.1	==	2	Solyc02T000952.1.ITAG5.0	Tomato
15	chr02	CmTCP-02	MELO3C017230.1	==	2	Solyc02T002451.1.ITAG5.0	Tomato
16	chr02	CmTCP-02	MELO3C017230.1	==	3	Solyc03T002778.1.ITAG5.0	Tomato
17	chr02	CmTCP-02	MELO3C017230.1	==	6	Solyc06T001882.1.ITAG5.0	Tomato
18	chr02	CmTCP-02	MELO3C017230.1	==	Cla97Chr04	Cla97C04G078570.2	Arabidopsis
19	chr02	CmTCP-02	MELO3C017230.1	==	Cla97Chr06	Cla97C06G125110.1	Arabidopsis
20	chr02	CmTCP-03	MELO3C017286.1	==	chr1	CsaV3_1G003610.1	Cucumber
21	chr02	CmTCP-03	MELO3C017286.1	==	chr1	CsaV3_1G006490.1	Cucumber
22	chr02	CmTCP-03	MELO3C017286.1	==	chr5	CsaV3_5G033950.1	Cucumber
23	chr02	CmTCP-03	MELO3C017286.1	==	3	Solyc03T003272.1.ITAG5.0	Tomato
24	chr02	CmTCP-03	MELO3C017286.1	==	5	Solyc05T000502.1.ITAG5.0	Tomato
25	chr02	CmTCP-03	MELO3C017286.1	==	6	Solyc06T001857.1.ITAG5.0	Tomato
26	chr02	CmTCP-03	MELO3C017286.1	==	Cla97Chr04	Cla97C04G078140.1	Arabidopsis
27	chr02	CmTCP-03	MELO3C017286.1	==	Cla97Chr05	Cla97C05G104950.2	Arabidopsis
28	chr02	CmTCP-03	MELO3C017286.1	==	Cla97Chr06	Cla97C06G124510.1	Arabidopsis
29	chr05	CmTCP-04	MELO3C014426.1	==	chr6	CsaV3_6G015230.1	Cucumber
30	chr05	CmTCP-04	MELO3C014426.1	==	Cla97Chr02	Cla97C02G043800.1	Arabidopsis
31	chr05	CmTCP-04	MELO3C014426.1	==	Cla97Chr09	Cla97C09G174040.2	Arabidopsis
32	chr06	CmTCP-05	MELO3C006863.1	==	chr3	CsaV3_3G016680.1	Cucumber
33	chr06	CmTCP-05	MELO3C006863.1	==	chr6	CsaV3_6G005960.1	Cucumber
34	chr06	CmTCP-05	MELO3C006863.1	==	Chr8	LOC_Os08g43160.1.MSUv7.0	Rice
35	chr06	CmTCP-05	MELO3C006863.1	==	Chr9	LOC_Os09g34950.1.MSUv7.0	Rice
36	chr06	CmTCP-05	MELO3C006863.1	==	3	Solyc03T000177.1.ITAG5.0	Tomato
37	chr06	CmTCP-05	MELO3C006863.1	==	8	Solyc08T002277.1.ITAG5.0	Tomato
38	chr06	CmTCP-05	MELO3C006863.1	==	Cla97Chr05	Cla97C05G089650.1	Arabidopsis
39	chr06	CmTCP-05	MELO3C006863.1	==	Cla97Chr06	Cla97C06G109440.1	Arabidopsis
40	chr06	CmTCP-06	MELO3C014903.1	==	chr3	CsaV3_3G026870.1	Cucumber
41	chr06	CmTCP-06	MELO3C014903.1	==	chr6	CsaV3_6G008050.1	Cucumber
42	chr06	CmTCP-06	MELO3C014903.1	==	Chr1	LOC_Os01g69980.1.MSUv7.0	Rice
43	chr06	CmTCP-06	MELO3C014903.1	==	2	Solyc02T002952.1.ITAG5.0	Tomato
44	chr06	CmTCP-06	MELO3C014903.1	==	Cla97Chr05	Cla97C05G095220.1	Arabidopsis
45	chr06	CmTCP-06	MELO3C014903.1	==	Cla97Chr06	Cla97C06G111310.1	Arabidopsis
46	chr06	CmTCP-07	MELO3C023772.1	==	chr3	CsaV3_3G020440.1	Cucumber
47	chr06	CmTCP-07	MELO3C023772.1	==	Cla97Chr05	Cla97C05G093940.1	Arabidopsis
48	chr07	CmTCP-10	MELO3C016092.1	==	chr4	CsaV3_4G008400.1	Cucumber
49	chr07	CmTCP-10	MELO3C016092.1	==	12	Solyc12T000658.1.ITAG5.0	Tomato
50	chr07	CmTCP-10	MELO3C016092.1	==	Cla97Chr07	Cla97C07G136640.2	Arabidopsis
51	chr07	CmTCP-11	MELO3C025629.1	==	chr4	CsaV3_4G033270.1	Cucumber
52	chr07	CmTCP-11	MELO3C025629.1	==	chr4	CsaV3_4G008400.1	Cucumber
53	chr07	CmTCP-11	MELO3C025629.1	==	12	Solyc12T000658.1.ITAG5.0	Tomato
54	chr07	CmTCP-11	MELO3C025629.1	==	7	Solyc07T002455.1.ITAG5.0	Tomato
55	chr07	CmTCP-11	MELO3C025629.1	==	7	Solyc07T002060.1.ITAG5.0	Tomato
56	chr07	CmTCP-11	MELO3C025629.1	==	Cla97Chr07	Cla97C07G136640.2	Arabidopsis
57	chr07	CmTCP-11	MELO3C025629.1	==	Cla97Chr11	Cla97C11G223670.2	Arabidopsis
58	chr08	CmTCP-12	MELO3C007121.1	==	chr6	CsaV3_6G051860.1	Cucumber
59	chr08	CmTCP-12	MELO3C007121.1	==	Chr12	LOC_Os12g42190.1.MSUv7.0	Rice
60	chr08	CmTCP-12	MELO3C007121.1	==	Chr7	LOC_Os07g05720.1.MSUv7.0	Rice
61	chr08	CmTCP-12	MELO3C007121.1	==	Cla97Chr01	Cla97C01G024700.2	Arabidopsis
62	chr08	CmTCP-12	MELO3C007121.1	==	Cla97Chr03	Cla97C03G057940.2	Arabidopsis
63	chr08	CmTCP-13	MELO3C024459.1	==	chr6	CsaV3_6G039820.1	Cucumber
64	chr08	CmTCP-13	MELO3C024459.1	==	9	Solyc09T000200.1.ITAG5.0	Tomato
65	chr08	CmTCP-13	MELO3C024459.1	==	Cla97Chr04	Cla97C04G075950.1	Arabidopsis
66	chr09	CmTCP-14	MELO3C005358.1	==	chr5	CsaV3_5G028970.1	Cucumber
67	chr09	CmTCP-14	MELO3C005358.1	==	chr5	CsaV3_5G033950.1	Cucumber
68	chr09	CmTCP-14	MELO3C005358.1	==	5	Solyc05T000502.1.ITAG5.0	Tomato
69	chr09	CmTCP-14	MELO3C005358.1	==	Cla97Chr01	Cla97C01G005990.1	Arabidopsis
70	chr09	CmTCP-14	MELO3C005358.1	==	Cla97Chr05	Cla97C05G104950.2	Arabidopsis
71	chr09	CmTCP-15	MELO3C022091.1	==	chr5	CsaV3_5G039160.1	Cucumber
72	chr09	CmTCP-15	MELO3C022091.1	==	2	Solyc02T002521.1.ITAG5.0	Tomato
73	chr09	CmTCP-15	MELO3C022091.1	==	Cla97Chr11	Cla97C11G212330.2	Arabidopsis
74	chr10	CmTCP-17	MELO3C011754.1	==	chr5	CsaV3_5G006010.1	Cucumber
75	chr10	CmTCP-17	MELO3C011754.1	==	4	Solyc04T000310.1.ITAG5.0	Tomato
76	chr10	CmTCP-17	MELO3C011754.1	==	Cla97Chr02	Cla97C02G039860.2	Arabidopsis
77	chr10	CmTCP-18	MELO3C011835.1	==	chr5	CsaV3_5G029900.1	Cucumber
78	chr10	CmTCP-18	MELO3C011835.1	==	1	Solyc01T003586.1.ITAG5.0	Tomato
79	chr10	CmTCP-18	MELO3C011835.1	==	Cla97Chr11	Cla97C11G219300.1	Arabidopsis
80	chr10	CmTCP-19	MELO3C012086.1	==	chr1	CsaV3_1G005330.1	Cucumber
81	chr10	CmTCP-19	MELO3C012086.1	==	chr1	CsaV3_1G002280.1	Cucumber
82	chr10	CmTCP-19	MELO3C012086.1	==	chr5	CsaV3_5G032590.1	Cucumber
83	chr10	CmTCP-19	MELO3C012086.1	==	Chr2	LOC_Os02g51280.1.MSUv7.0	Rice
84	chr10	CmTCP-19	MELO3C012086.1	==	Chr6	LOC_Os06g12230.1.MSUv7.0	Rice
85	chr10	CmTCP-19	MELO3C012086.1	==	3	Solyc03T002908.1.ITAG5.0	Tomato
86	chr10	CmTCP-19	MELO3C012086.1	==	5	Solyc05T000238.1.ITAG5.0	Tomato
87	chr10	CmTCP-19	MELO3C012086.1	==	6	Solyc06T001932.1.ITAG5.0	Tomato
88	chr10	CmTCP-19	MELO3C012086.1	==	Cla97Chr04	Cla97C04G079370.1	Arabidopsis
89	chr10	CmTCP-19	MELO3C012086.1	==	Cla97Chr05	Cla97C05G106420.1	Arabidopsis
90	chr10	CmTCP-19	MELO3C012086.1	==	Cla97Chr06	Cla97C06G125850.1	Arabidopsis
91	chr10	CmTCP-20	MELO3C012212.1	==	chr1	CsaV3_1G003610.1	Cucumber
92	chr10	CmTCP-20	MELO3C012212.1	==	chr5	CsaV3_5G033950.1	Cucumber
93	chr10	CmTCP-20	MELO3C012212.1	==	chr5	CsaV3_5G028970.1	Cucumber
94	chr10	CmTCP-20	MELO3C012212.1	==	chr5	CsaV3_5G039160.1	Cucumber
95	chr10	CmTCP-20	MELO3C012212.1	==	Chr3	LOC_Os03g49880.1.MSUv7.0	Rice
96	chr10	CmTCP-20	MELO3C012212.1	==	2	Solyc02T002521.1.ITAG5.0	Tomato
97	chr10	CmTCP-20	MELO3C012212.1	==	3	Solyc03T003272.1.ITAG5.0	Tomato
98	chr10	CmTCP-20	MELO3C012212.1	==	4	Solyc04T000111.1.ITAG5.0	Tomato
99	chr10	CmTCP-20	MELO3C012212.1	==	5	Solyc05T000502.1.ITAG5.0	Tomato
100	chr10	CmTCP-20	MELO3C012212.1	==	6	Solyc06T001857.1.ITAG5.0	Tomato
101	chr10	CmTCP-20	MELO3C012212.1	==	Cla97Chr01	Cla97C01G005990.1	Arabidopsis
102	chr10	CmTCP-20	MELO3C012212.1	==	Cla97Chr05	Cla97C05G104950.2	Arabidopsis
103	chr10	CmTCP-20	MELO3C012212.1	==	Cla97Chr06	Cla97C06G124510.1	Arabidopsis
104	chr10	CmTCP-20	MELO3C012212.1	==	Cla97Chr11	Cla97C11G212330.2	Arabidopsis
105	chr11	CmTCP-21	MELO3C019745.1	==	chr6	CsaV3_6G015230.1	Cucumber
106	chr11	CmTCP-21	MELO3C019745.1	==	Cla97Chr02	Cla97C02G043800.1	Arabidopsis
107	chr11	CmTCP-22	MELO3C022331.1	==	chr6	CsaV3_6G008050.1	Cucumber
108	chr11	CmTCP-22	MELO3C022331.1	==	Cla97Chr06	Cla97C06G111310.1	Arabidopsis
109	chr11	CmTCP-23	MELO3C022520.1	==	chr3	CsaV3_3G016680.1	Cucumber
110	chr11	CmTCP-23	MELO3C022520.1	==	chr6	CsaV3_6G005960.1	Cucumber
111	chr11	CmTCP-23	MELO3C022520.1	==	1	Solyc01T002777.1.ITAG5.0	Tomato
112	chr11	CmTCP-23	MELO3C022520.1	==	Cla97Chr05	Cla97C05G089650.1	Arabidopsis
113	chr11	CmTCP-23	MELO3C022520.1	==	Cla97Chr06	Cla97C06G109440.1	Arabidopsis
114	chr11	CmTCP-24	MELO3C026920.1	==	chr6	CsaV3_6G014130.1	Cucumber
115	chr11	CmTCP-24	MELO3C026920.1	==	chr6	CsaV3_6G039820.1	Cucumber
116	chr11	CmTCP-24	MELO3C026920.1	==	9	Solyc09T000200.1.ITAG5.0	Tomato
117	chr11	CmTCP-24	MELO3C026920.1	==	Cla97Chr02	Cla97C02G047400.1	Arabidopsis
118	chr11	CmTCP-24	MELO3C026920.1	==	Cla97Chr04	Cla97C04G075950.1	Arabidopsis
119	chr12	CmTCP-25	MELO3C001972.1	==	chr1	CsaV3_1G005330.1	Cucumber
120	chr12	CmTCP-25	MELO3C001972.1	==	chr1	CsaV3_1G002280.1	Cucumber
121	chr12	CmTCP-25	MELO3C001972.1	==	chr5	CsaV3_5G032590.1	Cucumber
122	chr12	CmTCP-25	MELO3C001972.1	==	3	Solyc03T002908.1.ITAG5.0	Tomato
123	chr12	CmTCP-25	MELO3C001972.1	==	6	Solyc06T001932.1.ITAG5.0	Tomato
124	chr12	CmTCP-25	MELO3C001972.1	==	Cla97Chr04	Cla97C04G079370.1	Arabidopsis
125	chr12	CmTCP-25	MELO3C001972.1	==	Cla97Chr05	Cla97C05G106420.1	Arabidopsis
126	chr12	CmTCP-25	MELO3C001972.1	==	Cla97Chr06	Cla97C06G125850.1	Arabidopsis
127	chr12	CmTCP-26	MELO3C002038.1	==	chr1	CsaV3_1G006070.1	Cucumber
128	chr12	CmTCP-26	MELO3C002038.1	==	chr1	CsaV3_1G002990.1	Cucumber
129	chr12	CmTCP-26	MELO3C002038.1	==	chr4	CsaV3_4G010350.1	Cucumber
130	chr12	CmTCP-26	MELO3C002038.1	==	Chr1	LOC_Os01g55750.1.MSUv7.0	Rice
131	chr12	CmTCP-26	MELO3C002038.1	==	2	Solyc02T000952.1.ITAG5.0	Tomato
132	chr12	CmTCP-26	MELO3C002038.1	==	2	Solyc02T002451.1.ITAG5.0	Tomato
133	chr12	CmTCP-26	MELO3C002038.1	==	3	Solyc03T002778.1.ITAG5.0	Tomato
134	chr12	CmTCP-26	MELO3C002038.1	==	6	Solyc06T001882.1.ITAG5.0	Tomato
135	chr12	CmTCP-26	MELO3C002038.1	==	Cla97Chr04	Cla97C04G078570.2	Arabidopsis
136	chr12	CmTCP-26	MELO3C002038.1	==	Cla97Chr06	Cla97C06G125110.1	Arabidopsis
137	chr12	CmTCP-27	MELO3C002076.1	==	chr1	CsaV3_1G006490.1	Cucumber
138	chr12	CmTCP-27	MELO3C002076.1	==	chr1	CsaV3_1G003610.1	Cucumber
139	chr12	CmTCP-27	MELO3C002076.1	==	chr5	CsaV3_5G033950.1	Cucumber
140	chr12	CmTCP-27	MELO3C002076.1	==	3	Solyc03T003272.1.ITAG5.0	Tomato
141	chr12	CmTCP-27	MELO3C002076.1	==	4	Solyc04T000111.1.ITAG5.0	Tomato
142	chr12	CmTCP-27	MELO3C002076.1	==	5	Solyc05T000502.1.ITAG5.0	Tomato
143	chr12	CmTCP-27	MELO3C002076.1	==	6	Solyc06T001857.1.ITAG5.0	Tomato
144	chr12	CmTCP-27	MELO3C002076.1	==	Cla97Chr04	Cla97C04G078140.1	Arabidopsis
145	chr12	CmTCP-27	MELO3C002076.1	==	Cla97Chr06	Cla97C06G124510.1	Arabidopsis
146	chr12	CmTCP-28	MELO3C002636.1	==	chr1	CsaV3_1G012680.1	Cucumber
147	chr12	CmTCP-29	MELO3C002754.1	==	chr6	CsaV3_6G051860.1	Cucumber
148	chr12	CmTCP-29	MELO3C002754.1	==	Chr12	LOC_Os12g42190.1.MSUv7.0	Rice
149	chr12	CmTCP-29	MELO3C002754.1	==	8	Solyc08T000674.1.ITAG5.0	Tomato
150	chr12	CmTCP-29	MELO3C002754.1	==	Cla97Chr01	Cla97C01G024700.2	Arabidopsis
151	chr12	CmTCP-29	MELO3C002754.1	==	Cla97Chr03	Cla97C03G057940.2	Arabidopsis
