## Supplementary Table 4 for "Genome-Wide Analysis of *TCP* Family Genes and Their Constitutive Expression Pattern Analysis in the Melon (*Cucumis melo*)"

### Sheet: Supplimentary Table 3 - CmTCP R
Gene Name	Gene ID	Callus	Dry Seeds	Imbibed Seeds at Day 1	Imbibed Seeds at Day 3	Seedlings Cotyledon at Day 7	Seedlings Hypocotyl at Day 7	Seedlings Root at Day 7	Root	Middle Stem	Upside Stem	Shoot Apex	Young Leaves	Sixth Leaves	Ninth Leaves	Twelfth leaves	Tendril	Anther of Male Flower	Anther of Female Flower	Petal of Female Flower	Stigma of Female Flower	Ovary at Day of Flowering	Ovary at 2 DAF	Ovary at 4 DAF	Fruit Flesh at 8 DAF	Fruit Flesh at 15 DAF	Fruit Flesh at 22 DAF	Fruit Flesh at 29 DAF	Fruit Flesh at 36 DAF	Fruit Flesh at 43 DAF	Fruit Flesh at 50 DAF	Fruit Flesh 1 week after Harvest	Fruit Flesh 2 week after Harvest	Fruit Flesh 3 week after Harvest	Fruit Flesh 4 week after Harvest	Fruit Epicarp at 8 DAF	Fruit Epicarp at 15 DAF	Fruit Epicarp at 22 DAF	Fruit Epicarp at 29 DAF	Fruit Epicarp at 36 DAF	Fruit Epicarp at 43 DAF	Fruit Epicarp at 50 DAF	Fruit Epicarp 1 week after Harvest	Fruit Epicarp 2 week after Harvest	Fruit Epicarp 3 week after Harvest	Fruit Epicarp 4 week after Harvest
CmTCP-01	MELO3C017168	0.059975	0.359246	5.0013	1.79005	4.83664	24.9102	6.90004	5.3167	2.57717	5.53909	20.6656	36.9538	12.4808	9.98993	13.7915	10.1105	0	0.447553	1.45889	2.25648	9.19492	8.41325	5.39944	5.12574	2.82512	1.33745	0.303996	0.148088	0	0	0	0	0	0	2.53511	2.69682	2.28327	1.09702	0.507544	0.223849	0	0	0	0	0.01082
CmTCP-02	MELO3C017230	0.922332	1.00795	3.12146	1.67347	5.57736	0	0	0.205238	0.384619	0.879117	5.75667	5.04202	2.47942	1.80066	1.49295	4.77516	0	0	0.11486	0	0	0	0	0	0	0	0	0	0	0	0	0	0	0	0.098955	0.392814	0.942124	0.305993	0	0	0.324324	0.190098	0.06997	0.052945	0
CmTCP-03	MELO3C017286	0	0	0	0	0	0	0	0	0	0	0	0	0	0	0	0	0	0	0	0	0	0	0	0	0	0	0	0	0	0	0	0	0	0	0	0	0	0	0	0	0	0	0	0	0
CmTCP-04	MELO3C014426	0	0	0	0	0	0	0	0	0	0	0.132849	0	0	0	0	0	0	0	1.07694	0	0	0	0	0	0	0	0	0	0	0	0	0	0	0	0	0	0	0	0	0	0	0	0	0	0
CmTCP-05	MELO3C014903	10.5732	1.99831	1.90017	5.34525	0.904873	1.76979	12.807	5.87342	1.93257	1.21129	3.94649	4.44869	1.7907	2.87715	4.44098	4.47567	4.08966	9.04377	15.1495	16.2276	5.49535	5.22463	6.26936	4.45606	4.60734	7.25046	6.90782	6.58456	2.07201	4.69356	1.90786	0.957156	1.91339	2.26632	14.955	14.9225	12.9586	15.3844	13.2255	24.9082	9.49182	5.40318	4.7184	4.26195	8.44459
CmTCP-06	MELO3C006863	12.607	10.6573	8.94198	8.20573	13.8932	21.0528	13.7275	28.0622	28.4059	10.7281	9.92222	12.9441	25.4898	27.8763	24.7818	19.1786	2.99889	2.72201	13.7566	8.79068	27.7525	21.8637	16.9484	21.1992	27.5408	19.5092	34.3307	34.4765	13.1421	7.38388	17.6713	9.38812	13.8604	11.2992	21.1873	28.6813	14.9783	22.6735	13.9852	12.6849	9.15127	15.018	9.21086	10.9603	3.91861
CmTCP-07	MELO3C023772	0	0	0	0	0	0	0	0	0	0	0	0	0	0	0	0	0	0	0	0	0	0	0	0	0	0	0	0	0	0	0	0	0	0	0	0	0	0	0	0	0	0	0	0	0
CmTCP-08	MELO3C025357	0.100836	3.58108	6.02034	3.5795	7.94024	14.2309	3.34119	6.10335	9.28655	10.0237	17.5227	35.8042	6.6936	6.93304	9.84168	15.2893	0.503142	0.301955	0.650644	3.46477	15.0227	12.8509	6.82844	3.28836	2.25804	0.925313	0.283927	0.348601	0.515544	0	0	0.20834	0.037507	0.134256	1.12934	2.52423	1.26037	1.58148	0.642973	1.78028	0.458619	0	0.082921	0.06393	0.068688
CmTCP-09	MELO3C025629	1.26203	12.8606	22.3757	21.2107	19.9875	0.299302	0	2.07144	0.622268	0.168597	12.7751	20.3102	9.58024	7.91493	7.85837	16.093	23.402	4.15579	58.2216	18.7811	0.677321	1.91108	0.558438	0	0.300331	0	0.14251	0.175081	0	0	0	0	0	0.042714	1.26255	2.77012	2.36267	1.33523	1.28114	1.08685	0.636628	1.17742	0.802408	0.629736	0.616066
CmTCP-10	MELO3C010371	0	0	0	0	0	0	0	0	0	0	0	0	0	0	0	0	0	0	0	0	0	0	0	0	0	0	0	0	0	0	0	0	0	0	0	0	0	0	0	0	0	0	0	0	0
CmTCP-11	MELO3C016092	0	0	0	0	0	0	0	0	0	0	0	0	0	0	0	0	0	0	0	0	0	0	0	0	0	0	0	0	0	0	0	0	0	0	0	0	0	0	0	0	0	0	0	0	0
CmTCP-12	MELO3C024459	12.2461	6.49661	28.5992	20.3774	19.5737	1.66287	12.7471	13.1139	7.2708	9.90065	28.4936	37.5146	21.7745	20.6324	21.8657	10.9548	5.05702	4.10764	14.2227	10.4416	12.186	13.3528	15.198	12.9079	9.65948	6.00325	9.77141	7.396	4.4139	5.57765	5.45728	5.12011	3.5918	5.51734	15.399	13.8182	11.9272	12.8311	8.42148	6.70997	7.27546	6.51856	7.3638	5.92654	9.98484
CmTCP-13	MELO3C007121	4.52326	27.9116	3.79908	2.6586	0.771495	0.559358	7.633	5.65707	3.5326	0.622505	3.68182	2.26074	0.387802	0.352912	0.565004	3.11143	11.8846	3.98695	3.64138	11.74	2.24515	1.91837	2.87052	3.54408	3.72632	6.24068	3.5355	5.81255	7.47616	12.6843	8.38665	7.94732	12.8115	13.042	2.68849	3.53975	2.40379	6.92769	4.56531	15.2932	7.92285	14.2448	10.6875	10.6773	45.5109
CmTCP-14	MELO3C022091	0	0	0	0	0	0	0	0	0	0	0.933831	0	0	0	0	0.76541	0	0	0	0	0	0	0	0	0	0	0	0	0	0	0	0	0	0	0	0	0	0	0	0	0	0	0	0	0
CmTCP-15	MELO3C025049	0	0	0	0	0	0	0	0	0	0	1.3894	0	0	0	0	14.9671	0	0	0	0	0	0	0	0	0	0	0	0	0	0	0	0	0	0.015285	0	0	0	0	0	0	0	0	0	0	0
CmTCP-16	MELO3C005358	0.456126	0.537682	4.57853	2.62442	12.056	9.16217	2.89114	10.6891	11.8077	7.50804	23.7351	16.7649	13.7337	11.733	17.152	13.2627	0.278138	0.105191	1.1638	1.20732	11.4038	7.87376	8.35636	2.23386	4.10843	1.62537	1.79842	3.83085	1.21004	0.784129	0	0	0.030135	0.221717	1.19103	3.0216	1.22826	3.20887	2.69712	1.69387	1.60099	0.509695	1.16248	0.438374	1.76076
CmTCP-17	MELO3C012086	7.31137	20.8563	18.119	18.9077	39.4843	23.8555	35.6345	53.8095	43.7868	36.198	22.1912	45.6349	34.259	31.7855	33.8138	24.0707	12.0645	5.58722	60.8556	15.7175	41.6085	33.8731	31.4319	31.8388	95.7129	93.4928	51.8988	49.3094	36.504	45.9407	30.731	16.1945	18.6877	22.8837	11.8513	31.7505	16.7487	26.2195	22.3136	40.3866	23.9544	20.7583	10.1288	9.03999	16.8029
CmTCP-18	MELO3C011835	1.81674	2.36181	6.3496	9.97068	12.2731	20.2444	20.857	24.5484	17.7529	9.60384	21.5866	12.8384	15.2849	8.81366	9.2112	9.8353	7.92926	4.34668	11.4049	10.2196	42.3134	32.1742	23.4276	21.0823	20.6886	15.2438	15.2171	12.5764	9.074	6.21899	10.1222	7.43416	9.06227	11.7334	14.5	18.689	19.852	23.6615	12.5785	4.25073	13.3246	8.98547	5.65135	4.06589	5.7144
CmTCP-19	MELO3C012212	0.88634	0.249053	6.08164	2.90344	20.4054	31.7268	7.01303	26.5595	27.3091	29.5437	9.35735	14.3581	35.919	41.5609	39.6581	38.7723	0	0.192986	3.92892	5.83216	14.4219	19.446	16.9701	14.3999	10.7682	16.7461	7.42581	7.28481	1.71962	0.358019	0.073892	0	0	0.066154	24.3511	22.7729	7.71762	27.3136	21.6442	14.5169	5.67459	0.812955	0.552739	0.305382	2.27896
CmTCP-20	MELO3C011754	1.62051	0.175013	0.015516	0	0.058956	0	0	0	0	0	1.09104	1.39426	0	0.504903	0.247228	0	0	0	0.317958	0	0	0	0	0	0	0	0	0	0	0	0	0	0	0	0	0	0	0	0	0	0	0	0	0	0
CmTCP-21	MELO3C026920	0.167864	0	0	0.268391	4.19387	0.190312	0	0	0.7678	0.209869	2.02231	6.79891	8.81343	7.68034	8.77489	7.77729	0	0.394821	0.621832	0	0.951673	0.508581	0.386717	0	0.291999	0.674166	0	0	0.19655	0	0	1.06067	0.27351	1.13479	0	0.147689	0	0.762012	0	0	0	0.011776	0.570671	0.906111	2.56608
CmTCP-22	MELO3C022331	9.65581	5.47814	7.28736	8.87561	18.3671	93.0483	22.3153	79.2391	81.3031	65.2816	29.7217	35.2082	38.7621	34.9888	44.4716	75.7894	14.2713	3.21582	5.17172	30.463	64.4402	54.2036	52.9327	72.4736	95.5037	103.58	85.3951	105.849	61.5403	36.9646	38.1107	28.0114	17.6357	19.6312	79.0846	94.3841	102.999	139.144	96.2085	79.8126	128.808	60.3001	47.8279	27.16	27.6065
CmTCP-23	MELO3C019745	0	0	0	0	0	0	0	0	0	0	0	0	0	0	0	0	0	0	0	0	0	0	0	0	0	0	0	0	0	0	0	0	0	0	0	0	0	0	0	0	0	0	0	0	0
CmTCP-24	MELO3C022520	0.727508	0	1.64047	2.7861	0.862593	0.489585	1.49145	1.51069	0.769559	1.74133	3.53181	2.1479	0	0.451569	0	0.272843	0	0.373494	0.966355	0	2.32545	2.75999	3.50134	1.27922	1.61874	2.67908	0.343818	0.410881	0	0	0	0	0	0.334612	1.4448	0.30714	2.17594	0.613381	0.728851	0.664049	0.276719	0.11791	0	0.002979	0.429822
CmTCP-25	MELO3C001972	0	0.18812	2.87813	1.34825	1.12919	19.8868	0.387344	0	0	11.6383	18.5426	9.1745	2.57442	1.41153	0.708784	0.230357	0	0.215288	0	0	0.854734	0	0.398964	0	0	0	0	0	0	0	0	0	0	0.077603	0.083411	0	0	0	0	0	0	0	0	0	0
CmTCP-26	MELO3C002754	0.221452	0	0	0	0.327599	0.235317	0	0	0	0.193803	0.27734	1.44026	1.78508	3.95207	1.41549	0.268985	0.309898	0.291259	0.199793	0.92412	0.140083	0.233559	0	0	0	0	0	0	0	0	0	0.137721	0.036049	0	0	0	0	0	0	0	0.19125	0	0	0	0
CmTCP-27	MELO3C002038	0.118953	0	0	0	0	0	0	0	0	0	0.12873	0	0.336432	0	0	0.206833	0	0.04422	0	0.174483	0	0	0	0	0.463331	0	0	0.134373	0	0	0	0	0.022792	0	0	0	0	0	0	0	0.330389	0	0	0	0.021374
CmTCP-28	MELO3C002636	0	0	0.506554	0.157304	0	1.16373	0.796661	0	0	0.377559	2.5664	1.03444	0.945638	0	0	0	0	0	0	0.383234	1.15412	0.93264	0.819008	0	0	0	0	0.512839	0	0	0	0	0	0.091793	2.21061	0	0.632784	0.704762	0	0	0	0	0	0	0
CmTCP-29	MELO3C002076	5.61971	0.140097	28.7347	13.8396	10.7985	0.142704	5.18099	8.87388	0.825373	0.786875	31.6442	59.4912	9.12615	8.56703	10.7768	3.89116	0.874734	1.25642	8.49694	4.59727	6.56857	6.85074	7.0424	3.33236	2.20146	1.97496	2.75719	2.4445	2.91272	2.29678	1.99926	1.18768	1.01966	1.43085	5.3706	9.88191	9.40313	11.578	10.5745	8.84171	4.1417	2.78295	2.70535	2.07412	4.42066

### Sheet: Summary
Sample type	Sample	No of expressed gene	Comment					Gene Name	No of sample Expressed in	Comment
Reproductive	Fruit Flesh 1 week after Harvest	9	lowest					CmTCP-03	0	lowest
Reproductive	Fruit Flesh at 50 DAF	10						CmTCP-07	0	lowest
Reproductive	Fruit Flesh 2 week after Harvest	11						CmTCP-10	0	lowest
Reproductive	Anther of Male Flower	12						CmTCP-11	0	lowest
Reproductive	Fruit Flesh at 43 DAF	12						CmTCP-23	0	lowest
Reproductive	Fruit Flesh 3 week after Harvest	13						CmTCP-04	2
Reproductive	Fruit Flesh at 8 DAF	13						CmTCP-14	2
Reproductive	Fruit Epicarp 1 week after Harvest	14						CmTCP-15	3
Reproductive	Fruit Epicarp 2 week after Harvest	14						CmTCP-20	9
Reproductive	Fruit Epicarp at 36 DAF	14						CmTCP-27	11
Reproductive	Fruit Epicarp at 43 DAF	14						CmTCP-28	17
Reproductive	Fruit Flesh at 22 DAF	14						CmTCP-25	18
Reproductive	Fruit Flesh at 29 DAF	14						CmTCP-26	19
Reproductive	Fruit Epicarp 3 week after Harvest	15						CmTCP-02	23
Vegetative	Root	15						CmTCP-21	29
Vegetative	Seedlings Root at Day 7	15						CmTCP-01	34
Reproductive	Dry Seeds	16						CmTCP-24	34
Reproductive	Fruit Epicarp 4 week after Harvest	16						CmTCP-09	37
Reproductive	Fruit Epicarp at 15 DAF	16						CmTCP-08	42
Reproductive	Fruit Epicarp at 22 DAF	16						CmTCP-19	42
Reproductive	Fruit Epicarp at 50 DAF	16						CmTCP-16	43
Reproductive	Fruit Flesh at 15 DAF	16						CmTCP-05	45	highest
Reproductive	Fruit Flesh at 36 DAF	16						CmTCP-06	45	highest
Reproductive	Stigma of Female Flower	16						CmTCP-12	45	highest
Vegetative	Middle Stem	16						CmTCP-13	45	highest
Reproductive	Fruit Epicarp at 29 DAF	17						CmTCP-17	45	highest
Reproductive	Fruit Epicarp at 8 DAF	17						CmTCP-18	45	highest
Reproductive	Fruit Flesh 4 week after Harvest	17						CmTCP-22	45	highest
Reproductive	Ovary at 2 DAF	17						CmTCP-29	45	highest
Reproductive	Ovary at 4 DAF	17
Reproductive	Anther of Female Flower	18
Reproductive	Imbibed Seeds at Day 1	18
Reproductive	Imbibed Seeds at Day 3	18
Reproductive	Ovary at Day of Flowering	18
Vegetative	Seedlings Hypocotyl at Day 7	18
Vegetative	Twelfth leaves	18
Reproductive	Petal of Female Flower	19
Vegetative	Callus	19
Vegetative	Ninth Leaves	19
Vegetative	Seedlings Cotyledon at Day 7	19
Vegetative	Sixth Leaves	19
Vegetative	Upside Stem	19
Vegetative	Young Leaves	20
Vegetative	Tendril	21
Vegetative	Shoot Apex	24	highest

### Sheet: Sheet1
Gene Name	Callus	Dry Seeds	Imbibed Seeds at Day 1	Imbibed Seeds at Day 3	Seedlings Cotyledon at Day 7	Seedlings Hypocotyl at Day 7	Seedlings Root at Day 7	Root	Middle Stem	Upside Stem	Shoot Apex	Young Leaves	Sixth Leaves	Ninth Leaves	Twelfth leaves	Tendril	Anther of Male Flower	Anther of Female Flower	Petal of Female Flower	Stigma of Female Flower	Ovary at Day of Flowering	Ovary at 2 DAF	Ovary at 4 DAF	Fruit Flesh at 8 DAF	Fruit Flesh at 15 DAF	Fruit Flesh at 22 DAF	Fruit Flesh at 29 DAF	Fruit Flesh at 36 DAF	Fruit Flesh at 43 DAF	Fruit Flesh at 50 DAF	Fruit Flesh 1 week after Harvest	Fruit Flesh 2 week after Harvest	Fruit Flesh 3 week after Harvest	Fruit Flesh 4 week after Harvest	Fruit Epicarp at 8 DAF	Fruit Epicarp at 15 DAF	Fruit Epicarp at 22 DAF	Fruit Epicarp at 29 DAF	Fruit Epicarp at 36 DAF	Fruit Epicarp at 43 DAF	Fruit Epicarp at 50 DAF	Fruit Epicarp 1 week after Harvest	Fruit Epicarp 2 week after Harvest	Fruit Epicarp 3 week after Harvest	Fruit Epicarp 4 week after Harvest
CmTCP-02	0.922332	1.00795	3.12146	1.67347	5.57736	0	0	0.205238	0.384619	0.879117	5.75667	5.04202	2.47942	1.80066	1.49295	4.77516	0	0	0.11486	0	0	0	0	0	0	0	0	0	0	0	0	0	0	0	0.098955	0.392814	0.942124	0.305993	0	0	0.324324	0.190098	0.06997	0.052945	0
CmTCP-04	0	0	0	0	0	0	0	0	0	0	0.132849	0	0	0	0	0	0	0	1.07694	0	0	0	0	0	0	0	0	0	0	0	0	0	0	0	0	0	0	0	0	0	0	0	0	0	0
CmTCP-09	1.26203	12.8606	22.3757	21.2107	19.9875	0.299302	0	2.07144	0.622268	0.168597	12.7751	20.3102	9.58024	7.91493	7.85837	16.093	23.402	4.15579	58.2216	18.7811	0.677321	1.91108	0.558438	0	0.300331	0	0.14251	0.175081	0	0	0	0	0	0.042714	1.26255	2.77012	2.36267	1.33523	1.28114	1.08685	0.636628	1.17742	0.802408	0.629736	0.616066
CmTCP-10	0	0	0	0	0	0	0	0	0	0	0	0	0	0	0	0	0	0	0	0	0	0	0	0	0	0	0	0	0	0	0	0	0	0	0	0	0	0	0	0	0	0	0	0	0
CmTCP-11	0	0	0	0	0	0	0	0	0	0	0	0	0	0	0	0	0	0	0	0	0	0	0	0	0	0	0	0	0	0	0	0	0	0	0	0	0	0	0	0	0	0	0	0	0
CmTCP-12	12.2461	6.49661	28.5992	20.3774	19.5737	1.66287	12.7471	13.1139	7.2708	9.90065	28.4936	37.5146	21.7745	20.6324	21.8657	10.9548	5.05702	4.10764	14.2227	10.4416	12.186	13.3528	15.198	12.9079	9.65948	6.00325	9.77141	7.396	4.4139	5.57765	5.45728	5.12011	3.5918	5.51734	15.399	13.8182	11.9272	12.8311	8.42148	6.70997	7.27546	6.51856	7.3638	5.92654	9.98484
CmTCP-21	0.167864	0	0	0.268391	4.19387	0.190312	0	0	0.7678	0.209869	2.02231	6.79891	8.81343	7.68034	8.77489	7.77729	0	0.394821	0.621832	0	0.951673	0.508581	0.386717	0	0.291999	0.674166	0	0	0.19655	0	0	1.06067	0.27351	1.13479	0	0.147689	0	0.762012	0	0	0	0.011776	0.570671	0.906111	2.56608
CmTCP-26	0.221452	0	0	0	0.327599	0.235317	0	0	0	0.193803	0.27734	1.44026	1.78508	3.95207	1.41549	0.268985	0.309898	0.291259	0.199793	0.92412	0.140083	0.233559	0	0	0	0	0	0	0	0	0	0.137721	0.036049	0	0	0	0	0	0	0	0.19125	0	0	0	0
CmTCP-28	0	0	0.506554	0.157304	0	1.16373	0.796661	0	0	0.377559	2.5664	1.03444	0.945638	0	0	0	0	0	0	0.383234	1.15412	0.93264	0.819008	0	0	0	0	0.512839	0	0	0	0	0	0.091793	2.21061	0	0.632784	0.704762	0	0	0	0	0	0	0
CmTCP-29	5.61971	0.140097	28.7347	13.8396	10.7985	0.142704	5.18099	8.87388	0.825373	0.786875	31.6442	59.4912	9.12615	8.56703	10.7768	3.89116	0.874734	1.25642	8.49694	4.59727	6.56857	6.85074	7.0424	3.33236	2.20146	1.97496	2.75719	2.4445	2.91272	2.29678	1.99926	1.18768	1.01966	1.43085	5.3706	9.88191	9.40313	11.578	10.5745	8.84171	4.1417	2.78295	2.70535	2.07412	4.42066
CmTCP-03	0	0	0	0	0	0	0	0	0	0	0	0	0	0	0	0	0	0	0	0	0	0	0	0	0	0	0	0	0	0	0	0	0	0	0	0	0	0	0	0	0	0	0	0	0
CmTCP-07	0	0	0	0	0	0	0	0	0	0	0	0	0	0	0	0	0	0	0	0	0	0	0	0	0	0	0	0	0	0	0	0	0	0	0	0	0	0	0	0	0	0	0	0	0
CmTCP-14	0	0	0	0	0	0	0	0	0	0	0.933831	0	0	0	0	0.76541	0	0	0	0	0	0	0	0	0	0	0	0	0	0	0	0	0	0	0	0	0	0	0	0	0	0	0	0	0
CmTCP-15	0	0	0	0	0	0	0	0	0	0	1.3894	0	0	0	0	14.9671	0	0	0	0	0	0	0	0	0	0	0	0	0	0	0	0	0	0.015285	0	0	0	0	0	0	0	0	0	0	0
CmTCP-20	1.62051	0.175013	0.015516	0	0.058956	0	0	0	0	0	1.09104	1.39426	0	0.504903	0.247228	0	0	0	0.317958	0	0	0	0	0	0	0	0	0	0	0	0	0	0	0	0	0	0	0	0	0	0	0	0	0	0
CmTCP-27	0.118953	0	0	0	0	0	0	0	0	0	0.12873	0	0.336432	0	0	0.206833	0	0.04422	0	0.174483	0	0	0	0	0.463331	0	0	0.134373	0	0	0	0	0.022792	0	0	0	0	0	0	0	0.330389	0	0	0	0.021374
CmTCP-01	0.059975	0.359246	5.0013	1.79005	4.83664	24.9102	6.90004	5.3167	2.57717	5.53909	20.6656	36.9538	12.4808	9.98993	13.7915	10.1105	0	0.447553	1.45889	2.25648	9.19492	8.41325	5.39944	5.12574	2.82512	1.33745	0.303996	0.148088	0	0	0	0	0	0	2.53511	2.69682	2.28327	1.09702	0.507544	0.223849	0	0	0	0	0.01082
CmTCP-05	10.5732	1.99831	1.90017	5.34525	0.904873	1.76979	12.807	5.87342	1.93257	1.21129	3.94649	4.44869	1.7907	2.87715	4.44098	4.47567	4.08966	9.04377	15.1495	16.2276	5.49535	5.22463	6.26936	4.45606	4.60734	7.25046	6.90782	6.58456	2.07201	4.69356	1.90786	0.957156	1.91339	2.26632	14.955	14.9225	12.9586	15.3844	13.2255	24.9082	9.49182	5.40318	4.7184	4.26195	8.44459
CmTCP-06	12.607	10.6573	8.94198	8.20573	13.8932	21.0528	13.7275	28.0622	28.4059	10.7281	9.92222	12.9441	25.4898	27.8763	24.7818	19.1786	2.99889	2.72201	13.7566	8.79068	27.7525	21.8637	16.9484	21.1992	27.5408	19.5092	34.3307	34.4765	13.1421	7.38388	17.6713	9.38812	13.8604	11.2992	21.1873	28.6813	14.9783	22.6735	13.9852	12.6849	9.15127	15.018	9.21086	10.9603	3.91861
CmTCP-08	0.100836	3.58108	6.02034	3.5795	7.94024	14.2309	3.34119	6.10335	9.28655	10.0237	17.5227	35.8042	6.6936	6.93304	9.84168	15.2893	0.503142	0.301955	0.650644	3.46477	15.0227	12.8509	6.82844	3.28836	2.25804	0.925313	0.283927	0.348601	0.515544	0	0	0.20834	0.037507	0.134256	1.12934	2.52423	1.26037	1.58148	0.642973	1.78028	0.458619	0	0.082921	0.06393	0.068688
CmTCP-13	4.52326	27.9116	3.79908	2.6586	0.771495	0.559358	7.633	5.65707	3.5326	0.622505	3.68182	2.26074	0.387802	0.352912	0.565004	3.11143	11.8846	3.98695	3.64138	11.74	2.24515	1.91837	2.87052	3.54408	3.72632	6.24068	3.5355	5.81255	7.47616	12.6843	8.38665	7.94732	12.8115	13.042	2.68849	3.53975	2.40379	6.92769	4.56531	15.2932	7.92285	14.2448	10.6875	10.6773	45.5109
CmTCP-16	0.456126	0.537682	4.57853	2.62442	12.056	9.16217	2.89114	10.6891	11.8077	7.50804	23.7351	16.7649	13.7337	11.733	17.152	13.2627	0.278138	0.105191	1.1638	1.20732	11.4038	7.87376	8.35636	2.23386	4.10843	1.62537	1.79842	3.83085	1.21004	0.784129	0	0	0.030135	0.221717	1.19103	3.0216	1.22826	3.20887	2.69712	1.69387	1.60099	0.509695	1.16248	0.438374	1.76076
CmTCP-17	7.31137	20.8563	18.119	18.9077	39.4843	23.8555	35.6345	53.8095	43.7868	36.198	22.1912	45.6349	34.259	31.7855	33.8138	24.0707	12.0645	5.58722	60.8556	15.7175	41.6085	33.8731	31.4319	31.8388	95.7129	93.4928	51.8988	49.3094	36.504	45.9407	30.731	16.1945	18.6877	22.8837	11.8513	31.7505	16.7487	26.2195	22.3136	40.3866	23.9544	20.7583	10.1288	9.03999	16.8029
CmTCP-18	1.81674	2.36181	6.3496	9.97068	12.2731	20.2444	20.857	24.5484	17.7529	9.60384	21.5866	12.8384	15.2849	8.81366	9.2112	9.8353	7.92926	4.34668	11.4049	10.2196	42.3134	32.1742	23.4276	21.0823	20.6886	15.2438	15.2171	12.5764	9.074	6.21899	10.1222	7.43416	9.06227	11.7334	14.5	18.689	19.852	23.6615	12.5785	4.25073	13.3246	8.98547	5.65135	4.06589	5.7144
CmTCP-19	0.88634	0.249053	6.08164	2.90344	20.4054	31.7268	7.01303	26.5595	27.3091	29.5437	9.35735	14.3581	35.919	41.5609	39.6581	38.7723	0	0.192986	3.92892	5.83216	14.4219	19.446	16.9701	14.3999	10.7682	16.7461	7.42581	7.28481	1.71962	0.358019	0.073892	0	0	0.066154	24.3511	22.7729	7.71762	27.3136	21.6442	14.5169	5.67459	0.812955	0.552739	0.305382	2.27896
CmTCP-22	9.65581	5.47814	7.28736	8.87561	18.3671	93.0483	22.3153	79.2391	81.3031	65.2816	29.7217	35.2082	38.7621	34.9888	44.4716	75.7894	14.2713	3.21582	5.17172	30.463	64.4402	54.2036	52.9327	72.4736	95.5037	103.58	85.3951	105.849	61.5403	36.9646	38.1107	28.0114	17.6357	19.6312	79.0846	94.3841	102.999	139.144	96.2085	79.8126	128.808	60.3001	47.8279	27.16	27.6065
CmTCP-23	0	0	0	0	0	0	0	0	0	0	0	0	0	0	0	0	0	0	0	0	0	0	0	0	0	0	0	0	0	0	0	0	0	0	0	0	0	0	0	0	0	0	0	0	0
CmTCP-24	0.727508	0	1.64047	2.7861	0.862593	0.489585	1.49145	1.51069	0.769559	1.74133	3.53181	2.1479	0	0.451569	0	0.272843	0	0.373494	0.966355	0	2.32545	2.75999	3.50134	1.27922	1.61874	2.67908	0.343818	0.410881	0	0	0	0	0	0.334612	1.4448	0.30714	2.17594	0.613381	0.728851	0.664049	0.276719	0.11791	0	0.002979	0.429822
CmTCP-25	0	0.18812	2.87813	1.34825	1.12919	19.8868	0.387344	0	0	11.6383	18.5426	9.1745	2.57442	1.41153	0.708784	0.230357	0	0.215288	0	0	0.854734	0	0.398964	0	0	0	0	0	0	0	0	0	0	0.077603	0.083411	0	0	0	0	0	0	0	0	0	0
