## Supplementary Table 5 for "Genome-Wide Analysis of *TCP* Family Genes and Their Constitutive Expression Pattern Analysis in the Melon (*Cucumis melo*)"

### Sheet: CmTCP
	CmTCP-01	CmTCP-02	CmTCP-03	CmTCP-04	CmTCP-05	CmTCP-06	CmTCP-07	CmTCP-08	CmTCP-09	CmTCP-10	CmTCP-11	CmTCP-12	CmTCP-13	CmTCP-14	CmTCP-15	CmTCP-16	CmTCP-17	CmTCP-18	CmTCP-19	CmTCP-20	CmTCP-21	CmTCP-22	CmTCP-23	CmTCP-24	CmTCP-25	CmTCP-26	CmTCP-27	CmTCP-28	CmTCP-29
CmTCP-01	100
CmTCP-02	30.52	100
CmTCP-03	27.63	26.96	100
CmTCP-04	6.6	7.18	8.8	100
CmTCP-05	37.99	26.57	27.31	7.08	100
CmTCP-06	35.14	20.49	25	9.36	37.7	100
CmTCP-07	23.64	30.75	40.63	6.77	22.31	21.61	100
CmTCP-08	39.19	20.77	27.57	9.09	31.51	41.4	22	100
CmTCP-09	32.03	39.6	31.22	9.35	32.25	30.32	33.66	27.42	100
CmTCP-10	26.74	26.32	24.15	7.17	22.6	21.01	23.68	19.39	23.54	100
CmTCP-11	26.53	26.65	21.97	9.32	24.12	24.51	23.36	21.02	28.98	49.51	100
CmTCP-12	26.27	34.95	24.77	7.78	31.97	27.95	29.26	21.26	34.58	29.49	35.98	100
CmTCP-13	28.41	20.14	23.5	10.81	26.07	38.74	20.94	31.74	21.97	16.72	16.38	15.45	100
CmTCP-14	22.3	21.44	35.69	11.76	21.38	22.97	30.79	16.71	28.03	18.23	17.93	24.8	19.88	100
CmTCP-15	27.42	28.54	35.41	8.59	20.89	22.85	41.9	22.7	29.63	21.42	30.77	26.81	24.44	34.03	100
CmTCP-16	37.05	20.17	26.12	7.8	32.89	39.17	21.7	93.58	27.15	18.45	21.36	22.92	38.08	14.84	24.49	100
CmTCP-17	37.98	20.22	26.94	9.16	33.6	40.51	25.93	72.95	25	17.89	19.56	23.52	38.14	15.86	21.76	72.2	100
CmTCP-18	37.5	27.92	19.4	4.69	31.57	28.76	20.88	34.97	24.42	24.16	31.05	26.53	26.42	15.82	22.14	34.09	37.26	100
CmTCP-19	58.33	30.15	25.37	7.9	33.04	33.17	24.24	37.79	24	27.23	31.88	29.46	27.92	22.85	27.44	36.25	40.63	40.42	100
CmTCP-20	25.81	28.6	36.79	11.33	18.31	28.41	38.96	23.9	30.59	20.36	22.66	25.62	17.65	31.09	33.12	23.98	24.59	20.7	26.24	100
CmTCP-21	29	29.17	28.88	13.53	23.74	26.76	28.44	28.29	34.44	28.59	39.91	30.18	23.12	25.67	25.37	31.47	29.71	26.37	25.63	20	100
CmTCP-22	31.95	22.22	26.85	9.18	34.07	53.63	21.5	35.28	29.61	20.28	18.54	25.43	41.53	22.76	25.81	38.6	40	30.8	30.88	29.33	22.84	100
CmTCP-23	37.58	27.16	26.7	5.7	53.35	33.86	25.11	42.2	32.98	21.61	20.95	23.41	30.11	20.79	28.33	42.86	37.43	27.17	36.71	26.32	27.58	40.54	100
CmTCP-24	25.29	19.82	26.59	12.89	25.9	32.16	21.74	24.77	29.45	14.17	16.45	16.18	49.78	21.47	17.44	30.61	30.9	21.14	26.33	24.85	21.76	36.7	27.75	100
CmTCP-25	50.47	18.24	29.76	9.57	43.05	41.04	23.21	39.94	31.22	21.61	22.13	23.96	34.73	30.23	25.72	39.19	45.4	38.41	45.04	25.25	30.71	36.2	38.38	31.01	100
CmTCP-26	15.75	24.15	19.95	15.54	18.88	23.55	15.21	20.39	33.13	14.68	21.7	20.04	30.6	25.6	22.31	23.21	20.33	13.76	22.22	24.77	24.41	19.1	22.46	25.4	17.71	100
CmTCP-27	23.66	29.02	35.14	9.57	23	26.71	32.12	25.28	35.31	18.8	28.82	29.26	21.02	29.4	27.21	26.32	24.71	17.1	20.36	33.88	36.98	26.87	24.74	26.48	21.63	25.24	100
CmTCP-28	11.09	19.06	18.67	20.48	15.63	25.64	12.72	19.42	20.93	14.94	19.73	17.54	28.57	32.23	19.48	19.53	24.29	13.92	17.79	21.66	29.71	22.76	17.93	29.63	22.26	39.51	30.47	100
CmTCP-29	20.16	37.79	28.52	7.05	28.4	20.08	26.08	21.12	32.74	27.34	25.8	65.05	16.03	26.76	26.17	20.27	19.65	24.35	28.68	23.55	31.82	19.45	26.85	14.48	16.78	19.42	25.8	16.06	100

### Sheet: PCF
	CmTCP-25	CmTCP-01	CmTCP-19	CmTCP-18	CmTCP-17	CmTCP-08	CmTCP-16	CmTCP-05	CmTCP-23	CmTCP-13	CmTCP-06	CmTCP-22	CmTCP-24
CmTCP-25	100
CmTCP-01	50.47	100
CmTCP-19	45.04	58.33	100
CmTCP-18	38.41	37.5	40.42	100
CmTCP-17	45.4	37.98	40.63	37.26	100
CmTCP-08	39.94	39.19	37.79	34.97	72.95	100
CmTCP-16	39.19	37.05	36.25	34.09	72.2	93.58	100
CmTCP-05	43.05	37.99	33.04	31.57	33.6	31.51	32.89	100
CmTCP-23	38.38	37.58	36.71	27.17	37.43	42.2	42.86	53.35	100
CmTCP-13	34.73	28.41	27.92	26.42	38.14	31.74	38.08	26.07	30.11	100
CmTCP-06	41.04	35.14	33.17	28.76	40.51	41.4	39.17	37.7	33.86	38.74	100
CmTCP-22	36.2	31.95	30.88	30.8	40	35.28	38.6	34.07	40.54	41.53	53.63	100
CmTCP-24	31.01	25.29	26.33	21.14	30.9	24.77	30.61	25.9	27.75	49.78	32.16	36.7	100

### Sheet: CIN
	CmTCP-02	CmTCP-26	CmTCP-09	CmTCP-12	CmTCP-29	CmTCP-28	CmTCP-21	CmTCP-11	CmTCP-04	CmTCP-10
CmTCP-02	100
CmTCP-26	24.15	100
CmTCP-09	39.6	34.16	100
CmTCP-12	34.95	20.04	34.58	100
CmTCP-29	37.79	19.42	32.74	65.05	100
CmTCP-28	19.06	39.51	20.93	17.54	16.06	100
CmTCP-21	29.17	24.41	34.44	30.18	31.82	29.71	100
CmTCP-11	26.65	21.7	28.98	35.98	25.8	19.73	39.91	100
CmTCP-04	7.18	15.54	9.35	7.78	7.05	20.48	13.53	9.32	100
CmTCP-10	26.32	14.68	23.54	29.49	27.34	14.94	28.59	49.51	7.17	100

### Sheet: CYC - TB1
	CmTCP-15	CmTCP-07	CmTCP-14	CmTCP-20	CmTCP-03	CmTCP-27
CmTCP-15	100
CmTCP-07	45	100
CmTCP-14	34.03	30.79	100
CmTCP-20	33.12	38.96	31.09	100
CmTCP-03	34.53	40.63	35.69	36.79	100
CmTCP-27	27.21	32.12	29.4	33.88	35.14	100
